# *In vivo* deuteration reveals pronounced variation in myelin lipid turnover rates and reduced myelin renewal with ageing

**DOI:** 10.64898/2026.02.17.706445

**Authors:** Jun Yup Lee, Yushan Cai, Mika Westerhausen, Jesse A. Michael, Jonathan D. Teo, Huitong Song, Georgia Watt, Shane R. Ellis, Anthony S. Don

## Abstract

Myelin turnover is essential for its structural and functional integrity, yet how this particularly lipid-rich membrane is renewed and why it deteriorates with ageing remain unresolved. Combining deuterium oxide administration in mice with high resolution lipidomics, we establish that brain lipid turnover rates are highly heterogeneous, differ by brain region, and depend primarily on lipid class. Half-lives of common glycerophospholipids in purified myelin were under 2 months whereas many sphingolipids exhibited half-lives exceeding 8 months, dependent on acyl chain length and saturation. Myelin sphingolipid and cholesterol replacement rates in the corpus callosum decreased markedly between 3 and 12 months of age, while disrupting lipid trafficking through ApoE ablation preferentially impaired cholesterol turnover and incorporation into myelin. Our results establish that myelin renewal occurs through continual replacement of individual lipid constituents in a manner that depends on lipid class, hydrophobicity, and ApoE-dependent trafficking, and that this process slows significantly with ageing.
