## Supplementary Data File 1 Deuteration decay half lives and LipidSearchID for "*In vivo* deuteration reveals pronounced variation in myelin lipid turnover rates and reduced myelin renewal with ageing"

### Sheet: Lipid Half Lives
	CC				HC				CTX				Myelin
Lipid	Halflife	95%CI_Min	95%CI_Max	R.squared	Halflife	95%CI_Min	95%CI_Max	R.squared	Halflife	95%CI_Min	95%CI_Max	R.squared	Halflife	95%CI_Min	95%CI_Max	R.squared.WT_CC
Cer(d18:1/18:0)	1.05739	0.932455	1.18232	0.989	0.939066	0.908786	0.969347	0.9988	0.991623	0.960861	1.02238	0.999	0.752987	0.571514	0.93446	0.9831
Cholesterol	2.576	2.373	2.817	0.9839	1.586	1.382	1.859	0.9644	2.964	2.714	3.265	0.9796	4.198	3.745	4.775	0.9846
Hex1Cer(d18:1_18:0)-OH	2.90383	2.61662	3.19104	0.9654	NA	NA	NA	NA	NA	NA	NA	NA	5.319	4.812	5.944	0.9862
Hex1Cer(d18:1_18:1)-OH	1.90342	1.67385	2.133	0.9811	0.513757	0.308087	0.719427	0.9907	2.094	1.874	2.374	0.9731	1.52409	1.39664	1.65155	0.9983
Hex1Cer(d18:1_20:0)	1.894	1.717	2.112	0.9786	0.9048	0.8443	0.9746	0.9935	2.979	2.12	5.01	0.6989	3.161	2.867	3.521	0.991
Hex1Cer(d18:1_20:0)-OH	3.42615	3.13769	3.71461	0.9865	2.3067	2.19164	2.42175	0.995	NA	NA	NA	NA	4.12319	3.67563	4.57074	0.9855
Hex1Cer(d18:1_22:0)	5.37586	4.91746	5.83427	0.9764	3.66615	3.35588	3.97641	0.9789	4.92799	4.23324	5.62274	0.9644	6.86254	6.16599	7.5591	0.9886
Hex1Cer(d18:1_22:0)-OH	4.73626	4.34831	5.12421	0.9657	3.5208	3.30533	3.73627	0.9823	5.15067	4.24965	6.05169	0.9414	5.97422	5.53118	6.41725	0.986
Hex1Cer(d18:1_22:1)	2.641	2.492	2.81	0.9914	2.084	1.939	2.252	0.9891	2.271	2.099	2.472	0.9857	4.347	3.919	4.88	0.987
Hex1Cer(d18:1_22:1)-OH	3.3361	3.11342	3.55878	0.9843	2.53607	2.40056	2.67159	0.9946	2.94228	2.7759	3.10865	0.9896	4.21503	3.86482	4.56524	0.9946
Hex1Cer(d18:1_23:0)	7.50565	6.65038	8.36093	0.9541	5.06504	4.55647	5.57362	0.9627	NA	NA	NA	NA	8.66	7.68029	9.63972	0.9812
Hex1Cer(d18:1_23:0)-OH	6.80332	6.16522	7.44142	0.9597	4.86531	4.46291	5.26772	0.9747	NA	NA	NA	NA	8.02961	7.10588	8.95335	0.9772
Hex1Cer(d18:1_23:1)	3.833	3.512	4.219	0.9724	2.716	2.483	2.998	0.9781	3.711	3.355	4.151	0.9655	4.602	4.121	5.209	0.9837
Hex1Cer(d18:1_23:1)-OH	5.387	4.966	5.886	0.9719	4.053	3.793	4.351	0.9849	4.931	4.62	5.287	0.9842	6.597	6.103	7.177	0.9905
Hex1Cer(d18:1_24:0)	7.59836	6.82401	8.37272	0.9505	5.02365	4.5166	5.5307	0.9627	6.48024	5.58591	7.37457	0.9141	7.9163	7.1889	8.64371	0.9879
Hex1Cer(d18:1_24:0)-OH	7.8514	7.19077	8.51203	0.9505	5.0623	4.71305	5.41154	0.9731	6.5412	5.988	7.0944	0.9611	8.16101	7.55661	8.76541	0.9873
Hex1Cer(d18:1_24:1)	3.77558	3.48731	4.06385	0.9806	2.9182	2.73418	3.10221	0.9868	3.48344	3.24715	3.71973	0.9842	4.82549	4.42508	5.2259	0.9914
Hex1Cer(d18:1_24:1)-OH	4.56256	4.28658	4.83854	0.9802	3.25733	3.05154	3.46313	0.9885	3.96875	3.69479	4.24272	0.9853	5.70748	5.28571	6.12925	0.9911
Hex1Cer(d18:1_25:0)-OH	6.39919	5.74133	7.05705	0.9581	5.172	4.699	5.751	0.9618	NA	NA	NA	NA	8.398	7.615	9.361	0.9832
Hex1Cer(d18:1_25:1)	3.934	3.578	4.368	0.9676	3.47917	3.04269	3.91566	0.9118	4.58342	4.16089	5.00595	0.9725	5.804	5.175	6.607	0.9798
Hex1Cer(d18:1_25:1)-OH	4.88536	4.38007	5.39064	0.9564	3.98308	3.66249	4.30368	0.9771	5.14253	4.27989	6.00517	0.9308	8.525	7.499	9.877	0.9708
LPC(16:0) -a	0.4674	0.4438	0.4936	0.9993	0.3648	0.3324	0.4042	0.9993	0.408	0.3861	0.4326	0.9996	0.4182	0.4104	0.4264	1
LPC(16:1)	0.3741	0.3018	0.4917	0.9949	NA	NA	NA	NA	NA	NA	NA	NA	0.262	0.1732	0.5373	0.9995
LPC(18:0) -a	0.7137	0.6918	0.7369	0.9991	0.5928	0.5697	0.618	0.9991	0.8943	0.7793	1.049	0.9719	0.7133	0.6916	0.7364	0.9998
LPC(18:1) -a	1.031	0.9894	1.077	0.9975	0.6998	0.6741	0.7276	0.9988	0.7493	0.7209	0.78	0.9986	0.9103	0.8851	0.9371	0.9997
LPC(18:2) -b	0.3779	0.2677	0.6428	0.984	0.2745	0.1644	0.8308	0.9952	0.3298	0.2047	0.847	0.9854	0.2475	0.1159	#NAME?	0.9985
LPC(20:0) -b	1.854	1.492	2.448	0.8683	NA	NA	NA	NA	NA	NA	NA	NA	1.895	1.678	2.175	0.9903
LPC(20:1) -a	1.665	1.567	1.777	0.9931	0.8212	0.7372	0.9267	0.9864	2.592	2.213	3.128	0.9282	1.119	1.048	1.199	0.9982
LPC(20:4) -a	0.5891	0.5236	0.6733	0.9914	0.5014	0.4643	0.545	0.998	0.5495	0.5232	0.5785	0.9989	0.5441	0.4822	0.6243	0.9982
LPE(16:0)	0.6172	0.5738	0.6676	0.9963	0.4533	0.418	0.4952	0.9984	0.5041	0.4601	0.5574	0.997	0.761	0.6088	1.015	0.9827
LPE(18:1)	2.03	1.904	2.173	0.9918	1.289	1.239	1.344	0.9973	1.627	1.519	1.752	0.9911	2.066	1.873	2.303	0.9935
LPE(20:1)	2.241	2.104	2.398	0.9911	NA	NA	NA	NA	2.322	2.205	2.453	0.9939	7.07	5.925	8.764	0.9478
LPE(20:4)	1.413	1.35	1.481	0.9964	0.965	0.9276	1.006	0.9979	1.119	1.013	1.25	0.9831	1.532	1.115	2.449	0.9238
LPE(22:4)	1.378	1.315	1.446	0.9963	0.9911	0.9575	1.027	0.9984	1.218	0.9999	1.558	0.9222	NA	NA	NA	NA
LPE(22:6)	1.256	1.181	1.342	0.9935	1.256	1.191	1.329	0.9953	1.276	0.9745	1.848	0.8432	1.15	0.8359	1.844	0.9343
LPS(18:0)	0.79	0.768	0.8133	0.9992	0.7024	0.6823	0.7238	0.9993	0.7028	0.653	0.7609	0.9952	1.011	0.9708	1.054	0.9994
LPS(18:1)	1.726	1.626	1.838	0.993	0.5611	0.5412	0.5825	0.9994	1.097	0.9548	1.29	0.9647	1.366	1.259	1.493	0.9968
PC(15:0_16:0)	1.15	0.9736	1.403	0.9408	0.5763	0.534	0.6258	0.9967	0.6215	0.5721	0.6801	0.9953	2.186	1.661	3.198	0.9282
PC(16:0_18:1)	0.8132	0.7904	0.8374	0.9991	0.696	0.6695	0.7246	0.9987	0.6483	0.6304	0.6672	0.9995	1.138	1.107	1.171	0.9997
PC(18:0_18:1)	1.36	1.312	1.411	0.9978	0.9094	0.8863	0.9338	0.9992	0.9769	0.9512	1.004	0.9991	1.824	1.767	1.884	0.9994
PC(18:1_18:1)	0.8753	0.8473	0.9053	0.9987	NA	NA	NA	NA	NA	NA	NA	NA	1.043	0.9718	1.126	0.9979
PC(18:1e_16:0)	1.152	1.111	1.197	0.9979	0.7485	0.7271	0.7712	0.9992	0.7768	0.7576	0.797	0.9994	2.081	1.976	2.199	0.9983
PC(18:4_18:0)	0.7094	0.6378	0.799	0.9884	0.4376	0.4122	0.4663	0.9993	0.5915	0.5233	0.6801	0.9907	0.6776	0.6011	0.7763	0.9966
PC(30:0)	0.791	0.7622	0.822	0.9985	0.4262	0.4004	0.4556	0.9993	0.4779	0.4601	0.4971	0.9996	1.557	1.515	1.602	0.9996
PC(32:0)	0.6559	0.6334	0.68	0.9991	0.5015	0.4802	0.5248	0.9994	0.4884	0.4724	0.5054	0.9997	0.8615	0.8013	0.9316	0.9982
PC(32:0e)	1.026	0.9575	1.105	0.9925	0.5709	0.5508	0.5924	0.9994	0.5998	0.573	0.6292	0.9988	1.987	1.556	2.749	0.9497
PC(32:1)	0.5668	0.5471	0.588	0.9994	NA	NA	NA	NA	NA	NA	NA	NA	0.7197	0.7064	0.7336	0.9999
PC(34:0)	0.8435	0.8152	0.8737	0.9986	0.7131	0.6907	0.737	0.9991	0.7029	0.6862	0.7205	0.9995	1.173	1.06	1.313	0.9951
PC(34:0e)	1.531	1.307	1.846	0.9404	0.8268	0.8004	0.855	0.9988	0.9107	0.8592	0.9689	0.9956	NA	NA	NA	NA
PC(34:2)	0.6248	0.5997	0.6521	0.9989	NA	NA	NA	NA	NA	NA	NA	NA	0.6854	0.6273	0.7553	0.9982
PC(36:3)	0.5875	0.5633	0.6138	0.999	0.466	0.4353	0.5015	0.9988	0.4608	0.4151	0.5178	0.9973	0.5431	0.502	0.5915	0.9992
PC(38:1)	1.985	1.9	2.079	0.996	1.142	1.104	1.183	0.9982	1.451	1.391	1.516	0.9969	2.642	2.497	2.804	0.9976
PC(38:4)	0.8688	0.8207	0.923	0.9958	0.5517	0.5292	0.5761	0.9992	0.8276	0.7715	0.8926	0.9941	0.5825	0.5648	0.6013	0.9999
PC(40:4)	0.8404	0.8063	0.8774	0.9979	0.7796	0.7566	0.804	0.9991	0.7483	0.7261	0.7719	0.9992	0.8137	0.7179	0.939	0.9947
PE(16:0_18:1)	1.966	1.877	2.065	0.9956	1.25	1.192	1.314	0.9962	1.449	1.374	1.532	0.9949	2.602	2.433	2.795	0.9966
PE(16:0e_22:4)	2.634	2.491	2.794	0.9924	1.986	1.902	2.077	0.9963	2.343	2.231	2.466	0.9948	3.129	2.939	3.345	0.9965
PE(16:0p_22:4)	2.748	2.613	2.898	0.9935	2.239	2.135	2.354	0.9951	2.547	2.421	2.687	0.994	3.327	3.142	3.535	0.9969
PE(16:1e_16:0)	1.966	1.877	2.065	0.9956	1.25	1.192	1.314	0.9962	1.449	1.374	1.532	0.9949	2.602	2.433	2.795	0.9966
PE(16:1e_20:4)	3.281	3.094	3.492	0.9899	2.474	2.355	2.605	0.9944	2.918	2.767	3.087	0.9927	3.725	3.466	4.025	0.9946
PE(18:0_18:1)	1.167	1.019	1.364	0.9635	0.8519	0.8277	0.8775	0.999	0.8396	0.7443	0.9628	0.9808	1.42	1.244	1.654	0.9901
PE(18:1_18:1)	3.624	3.41	3.866	0.988	1.001	0.9522	1.056	0.9963	1.2	1.047	1.404	0.967	2.044	1.901	2.21	0.9966
PE(18:1_20:4)	3.281	3.095	3.492	0.99	2.474	2.355	2.605	0.9944	2.919	2.768	3.088	0.9927	3.718	3.463	4.014	0.9947
PE(18:1e_18:1)	3.538	3.345	3.754	0.9902	2.768	2.63	2.921	0.9934	3.288	3.107	3.49	0.991	4.218	3.933	4.548	0.9943
PE(18:1e_20:1)	3.502	3.222	3.836	0.9783	2.327	2.208	2.459	0.994	2.532	2.347	2.749	0.9865	3.916	3.635	4.243	0.994
PE(18:1e_20:4)	3.677	3.462	3.92	0.9881	2.125	2.014	2.25	0.994	2.459	2.31	2.628	0.9908	4.249	3.988	4.548	0.9952
PE(18:1e_22:4)	3.412	3.233	3.611	0.9912	2.241	2.145	2.346	0.9958	2.658	2.499	2.839	0.9904	3.873	3.642	4.136	0.9959
PE(18:1e_22:5)	3.065	2.79	3.399	0.9758	1.836	1.728	1.958	0.993	3.065	2.684	3.573	0.9521	2.974	2.832	3.13	0.998
PE(18:1p_22:6)	1.966	1.877	2.065	0.9956	1.25	1.192	1.314	0.9962	1.449	1.374	1.532	0.9949	2.602	2.433	2.795	0.9966
PE(18:2e_16:0)	2.634	2.491	2.794	0.9924	1.959	1.875	2.05	0.9962	2.343	2.231	2.466	0.9948	3.129	2.939	3.345	0.9965
PE(18:2e_18:1)	2.748	2.613	2.898	0.9935	2.239	2.135	2.355	0.9951	2.547	2.421	2.687	0.994	3.292	3.115	3.491	0.9971
PE(18:2e_20:1)	3.065	2.79	3.399	0.9758	1.836	1.728	1.958	0.993	3.065	2.684	3.573	0.9521	2.974	2.832	3.13	0.998
PG(16:0_16:0)	0.2995	0.2425	0.3916	0.9988	0.3213	0.2831	0.3713	0.9994	0.3635	0.3065	0.4465	0.9975	0.3618	0.2993	0.4574	0.9992
PG(16:0_18:1)	0.5318	0.5	0.5679	0.9983	0.5181	0.4643	0.5859	0.995	0.6307	0.5099	0.8267	0.961	0.5422	0.5254	0.5602	0.9999
PG(22:6_22:6)	1.091	0.9141	1.352	0.9427	1.022	0.9319	1.132	0.9864	0.9972	0.747	1.499	0.8511	1.02	0.9315	1.127	0.9966
PI(16:0_18:1)	0.8896	0.8258	0.9642	0.9926	0.9211	0.8915	0.9527	0.9987	0.7964	0.7688	0.8261	0.9987	0.8945	0.8675	0.9233	0.9997
PI(16:0_20:1)	1.062	1.028	1.098	0.9985	0.9896	0.923	1.066	0.9927	0.8648	0.8268	0.9065	0.9976	1.248	1.187	1.316	0.9988
PI(16:0_20:4)	0.5155	0.4637	0.5805	0.9953	0.6267	0.5435	0.7399	0.9838	0.7663	0.5737	1.153	0.8859	0.5982	0.5663	0.634	0.9995
PI(16:1_22:4)	0.7663	0.7384	0.7964	0.9986	0.7081	0.6865	0.7311	0.9992	0.7053	0.6802	0.7324	0.9989	0.9052	0.833	0.9913	0.9975
PI(18:0_18:1)	1.062	1.028	1.098	0.9985	0.989	0.9215	1.067	0.9925	0.8648	0.8268	0.9065	0.9976	1.235	1.173	1.304	0.9988
PI(18:0_18:2)	0.9199	0.8443	1.01	0.9893	NA	NA	NA	NA	NA	NA	NA	NA	0.966	0.8353	1.145	0.9913
PI(18:0_20:3)	0.8606	0.8192	0.9062	0.997	0.9255	0.8765	0.9803	0.996	0.9748	0.9429	1.009	0.9985	0.9911	0.9356	1.054	0.9987
PI(18:0_20:4)	0.7489	0.7275	0.7715	0.9992	0.7327	0.7073	0.76	0.9988	0.6053	0.5889	0.6226	0.9996	0.8369	0.7583	0.9336	0.9967
PI(18:0_20:5)	0.7663	0.7384	0.7964	0.9986	0.7079	0.6864	0.7308	0.9992	0.7053	0.6802	0.7324	0.9989	0.9052	0.833	0.9913	0.9975
PI(18:0_22:4)	0.8965	0.7705	1.072	0.9625	0.8867	0.7331	1.122	0.9372	0.8082	0.7102	0.9376	0.9785	0.8736	0.8392	0.9109	0.9995
PI(18:0_22:6)	0.987	0.9027	1.089	0.9875	0.8536	0.8211	0.8887	0.9982	0.91	0.8025	1.051	0.9768	0.9124	0.8204	1.028	0.9957
PI(18:1_18:1)	0.9199	0.8443	1.01	0.9893	1.012	0.8198	1.321	0.9305	0.9202	0.785	1.112	0.9594	0.966	0.8353	1.145	0.9913
PI(18:1_20:3)	0.7489	0.7275	0.7715	0.9992	0.6571	0.6213	0.6973	0.9976	0.6983	0.6797	0.718	0.9994	0.7369	0.6975	0.7811	0.9992
PI(18:1_20:4)	0.7663	0.7384	0.7964	0.9986	0.5752	0.5013	0.6747	0.9885	0.7053	0.6802	0.7324	0.9989	0.9046	0.8328	0.99	0.9975
PS(16:0_18:1)	0.6153	0.5513	0.6961	0.9911	0.4854	0.459	0.5149	0.9991	NA	NA	NA	NA	0.916	0.7562	1.161	0.9837
PS(16:0_22:4)	1.211	1.085	1.369	0.9768	0.7944	0.7576	0.8348	0.9975	NA	NA	NA	NA	1.204	1.065	1.386	0.9923
PS(16:0_22:5)	1.036	0.8442	1.341	0.9177	0.8869	0.7652	1.055	0.9655	NA	NA	NA	NA	0.99	0.8715	1.146	0.993
PS(18:0_18:0)	1.139	1.014	1.3	0.9745	0.9444	0.8329	1.09	0.9746	0.8763	0.6828	1.223	0.9032	2.638	2.328	3.043	0.9864
PS(18:0_18:1)	2.051	1.949	2.164	0.9947	1.224	1.148	1.312	0.9928	2.301	1.953	2.8	0.9259	2.25	2.075	2.457	0.9957
PS(18:0_20:0)	2.525	2.247	2.883	0.9614	1.062	0.9839	1.154	0.9905	1.118	0.997	1.272	0.9764	4.127	3.823	4.482	0.993
PS(18:0_20:1)	3.099	2.693	3.65	0.9379	1.296	1.204	1.403	0.9904	1.172	0.9691	1.482	0.9277	NA	NA	NA	NA
PS(18:0_20:4)	1.21	1.088	1.364	0.978	NA	NA	NA	NA	NA	NA	NA	NA	1.18	1.055	1.339	0.9939
PS(18:0_22:4)	1.153	1.117	1.19	0.9985	0.9019	0.8768	0.9284	0.999	1.081	0.8371	1.524	0.8624	1.11	1.066	1.158	0.9993
PS(18:0_22:6)	0.9621	0.8847	1.054	0.9893	0.9398	0.9072	0.9748	0.9984	0.902	0.7907	1.05	0.9746	0.8979	0.8319	0.9753	0.9979
PS(18:1_18:1)	1.408	1.256	1.601	0.9723	0.7489	0.7264	0.7729	0.9991	NA	NA	NA	NA	1.58	1.461	1.719	0.9966
PS(18:1_22:5)	0.9622	0.8847	1.055	0.9893	0.9398	0.9072	0.9748	0.9984	0.9021	0.7908	1.05	0.9746	0.8977	0.8317	0.975	0.9979
SHexCer(d18:1_18:0)	6.277	5.701	6.982	0.957	3.055	2.856	3.284	0.9874	4.604	4.24	5.036	0.9756	NA	NA		NA
SHexCer(d18:1_18:1)	3.791	3.504	4.131	0.9789	1.887	1.784	2.003	0.9938	2.587	2.37	2.848	0.9818	4.388	3.742	5.305	0.9694
SHexCer(d18:1_22:0)	10.87	9.684	12.38	0.9279	6.82	6.148	7.658	0.951	10.38	8.917	12.41	0.8899	NA	NA		NA
SHexCer(d18:1_22:1)	4.58316	4.11169	5.05463	0.952	3.303	3.059	3.59	0.9832	3.959	3.654	4.319	0.9797	NA	NA		NA
SHexCer(d18:1_22:1)-OH	4.788	4.379	5.281	0.9694	NA	NA	NA	NA	NA	NA	NA	NA	NA	NA		NA
SHexCer(d18:1_24:0)	15.16	13.13	17.93	0.8826	8.32583	7.29515	9.35651	11.8547	13.47	11.63	16	0.8879	NA	NA		NA
SHexCer(d18:1_24:1)	7.0597	6.24169	7.87772	0.9438	4.84981	4.4458	5.25381	0.9714	6.11281	5.51971	6.70591	0.9656	NA	NA		NA
SHexCer(d18:1_24:1)-OH	7.246	6.474	8.226	0.9399	4.794	4.349	5.341	0.9649	6.434	5.788	7.243	0.9539	NA	NA		NA
SHexCer(d18:1_24:2)	5.04	4.514	5.704	0.9527	3.259	2.968	3.613	0.9751	4.38	3.929	4.948	0.9605	NA	NA		NA
SM(d32:1)	2.281	1.891	2.873	0.898	0.7256	0.6767	0.7821	0.9953	NA	NA	NA	NA	1.549	1.397	1.738	0.9939
SM(d34:0)	2.344	1.944	2.951	0.8955	NA	NA	NA	NA	1.083	0.8708	1.432	0.8961	3.55	2.913	4.545	0.9532
SM(d34:1)	1.515	1.339	1.746	0.97	0.8027	0.7763	0.8309	0.9988	0.9247	0.8534	1.009	0.9915	2.253	2.082	2.455	0.9955
SM(d34:2)	1.19	1.079	1.326	0.9822	0.7975	0.7689	0.8283	0.9986	0.9408	0.8563	1.044	0.9871	1.468	1.261	1.756	0.9863
SM(d36:1)	1.488	1.414	1.569	0.9953	1.107	1.075	1.14	0.9987	1.086	1.059	1.115	0.9991	2.542	2.162	3.084	0.9764
SM(d36:2)	1.743	1.673	1.819	0.9969	1.045	1.012	1.081	0.9985	1.15	1.12	1.182	0.999	2.042	1.956	2.137	0.9989
SM(d38:1)	1.358	1.284	1.442	0.9944	1.128	1.098	1.16	0.9989	1.177	1.135	1.221	0.998	2.691	2.267	3.31	0.972
SM(d38:5)	2.586	2.111	3.336	0.8654	NA	NA	NA	NA	NA	NA	NA	NA	6.126	5.197	7.459	0.9559
SM(d42:2)	5.728	5.313	6.214	0.9752	2.732	2.556	2.934	0.9882	3.768	3.514	4.062	0.9841	10.25	9.236	11.51	0.9802
SM(d42:3)	3.775	3.553	4.027	0.9879	1.122	1.065	1.186	0.9956	1.85	1.681	2.057	0.9804	11.01	9.554	12.99	0.9623

### Sheet: LipidsearchID
Molecule Name	Adduct Charge	Mz	Average Measured Retention Time
Cer(d18:1_16:0)+HCOO	-1	582.51	11.2
Cer(d18:2_18:0)+HCOO	-1	608.526	11.26
Cer(d18:1_18:0)+HCOO	-1	610.542	11.84
Cer(d18:1_22:1)+HCOO	-1	664.588	12.43
Cer(d18:1_24:1)+HCOO	-1	692.62	13
Cer(18:1/16:0)+H	1	538.519	11.21
Cer(18:1/16:0)-H	-1	536.505	11.21
Cer(18:1/16:0)+HCOO	-1	582.51	11.2
Cer(18:1/18:0)+H	1	566.551	11.83
Cer(18:1/18:0)-H	-1	564.536	11.86
Cer(18:1/18:0)+HCOO	-1	610.542	11.84
Cer(18:1/22:0)+H	1	622.613	13.04
Cer(18:1/22:0)-H	-1	620.599	12.97
Cer(18:1/22:0)+HCOO	-1	666.604	13.06
Cer(18:1/24:0)+H	1	650.645	12.99
Cer(18:1/24:0)-H	-1	648.63	13.57
Cer(18:1/24:0)+HCOO	-1	694.635	13.58
Cer(18:1/18:1)+H	1	564.535	11.26
Cer(18:1/18:1)-H	-1	562.52	11.27
Cer(18:1/18:1)+HCOO	-1	608.526	11.26
Cer(18:1/22:1)+H	1	620.598	12.32
Cer(18:1/22:1)-H	-1	618.583	12.54
Cer(18:1/22:1)+HCOO	-1	664.588	12.43
Cer(18:1/24:1)+H	1	648.629	12.96
Cer(18:1/24:1)-H	-1	646.614	13.01
Cer(18:1/24:1)+HCOO	-1	692.62	13
Hex1Cer(d18:1_16:0)+H_B	1	700.572	10.6
Hex1Cer(d18:0_18:0)+H	1	730.619	11.51
Hex1Cer(d18:1_18:0)+H_A	1	728.604	11.24
Hex1Cer(d18:1_18:1)+H_A	1	726.588	11.13
Hex1Cer(d18:1_20:0)+H	1	756.635	11.84
Hex1Cer(d18:1_22:0)+H	1	784.666	12.45
Hex1Cer(d18:1_22:1)+H	1	782.65	12.32
Hex1Cer(d18:1_23:0)+H	1	798.682	12.75
Hex1Cer(d18:1_23:1)+H	1	796.666	12.6
Hex1Cer(d18:1_24:0)+H	1	812.697	13
Hex1Cer(d18:1_24:1)+H	1	810.682	12.4
Hex1Cer(d18:1_25:0)+H	1	826.713	13.26
Hex1Cer(d18:1_25:1)+H	1	824.697	13.16
Hex1Cer(d18:1_26:0)+H	1	840.729	12.93
Hex1Cer(d18:1_18:0+O)+H	1	744.598	11.13
Hex1Cer(d18:1_20:0+O)+H	1	772.63	11.94
Hex1Cer(d18:1_22:0+O)+H	1	800.661	12.32
Hex1Cer(d18:1_24:0+O)+H	1	828.692	12.88
Hex1Cer(d18:1_25:0+O)+H	1	842.708	13.15
Hex1Cer(18:1_24:0)-H	-1	810.683	13
Hex1Cer(18:1_24:0)+HCOO	-1	856.688	13.02
Hex1Cer(18:1_24:1)-H	-1	808.667	12.39
Hex1Cer(18:1_24:1)+HCOO	-1	854.673	12.39
Hex1Cer(18:1_23:0)-H	-1	796.667	12.76
Hex1Cer(18:1_23:0)+HCOO	-1	842.673	12.75
Hex1Cer(18:1_23:1)-H	-1	794.652	12.14
Hex1Cer(18:1_23:1)+HCOO	-1	840.657	12.15
Hex1Cer(18:1_22:0)-H	-1	782.652	12.44
Hex1Cer(18:1_22:0)+HCOO	-1	828.657	12.47
Hex1Cer(18:1_22:1)-H	-1	780.636	11.82
Hex1Cer(18:1_22:1)+HCOO	-1	826.641	11.82
Hex1Cer(18:1_20:0)-H	-1	754.62	11.84
Hex1Cer(18:1_20:0)+HCOO	-1	800.626	11.9
Hex1Cer(18:1_18:1)-H	-1	724.573	10.66
Hex1Cer(18:1_18:1)+HCOO	-1	770.579	10.67
Hex1Cer(18:1_18:0)-H	-1	726.589	10.7
Hex1Cer(18:1_18:0)+HCOO	-1	772.595	10.67
Hex1Cer(18:0_18:0)-H	-1	728.605	12.16
Hex1Cer(18:0_18:0)+HCOO	-1	774.61	11.5
Hex1Cer(18:1_16:0)-H	-1	698.558	10.6
Hex1Cer(18:1_16:0)+HCOO	-1	744.563	10.61
Hex1Cer(18:1_25:0)-H	-1	824.698	13.27
Hex1Cer(18:1_25:0)+HCOO	-1	870.704	13.28
Hex1Cer(18:1_25:1)-H	-1	822.683	12.69
Hex1Cer(18:1_25:1)+HCOO	-1	868.688	12.76
Hex1Cer(18:1_26:0)-H	-1	838.714	12.95
Hex1Cer(18:1_26:0)+HCOO	-1	884.72	12.94
Hex1Cer(18:1_26:1)-H	-1	836.698	12.94
Hex1Cer(18:1_26:1)+HCOO	-1	882.704	12.93
Hex1Cer(18:1_18:0+O)+H	1	744.598	11.16
Hex1Cer(18:1_18:0+O)-H	-1	742.584	11.12
Hex1Cer(18:1_18:0+O)+HCOO	-1	788.589	11.17
Hex1Cer(18:1_20:0+O)+H	1	772.63	11.75
Hex1Cer(18:1_20:0+O)-H	-1	770.615	11.73
Hex1Cer(18:1_20:0+O)+HCOO	-1	816.621	11.73
Hex1Cer(18:1_22:0+O)+H	1	800.661	12.32
Hex1Cer(18:1_22:0+O)-H	-1	798.646	12.32
Hex1Cer(18:1_22:0+O)+HCOO	-1	844.652	12.36
Hex1Cer(18:1_23:0+O)+H	1	814.677	12.61
Hex1Cer(18:1_23:0+O)-H	-1	812.662	12.61
Hex1Cer(18:1_23:0+O)+HCOO	-1	858.668	12.61
Hex1Cer(18:1_24:0+O)+H	1	828.692	12.88
Hex1Cer(18:1_24:0+O)-H	-1	826.678	12.88
Hex1Cer(18:1_24:0+O)+HCOO	-1	872.683	12.88
Hex1Cer(18:1_25:0+O)+H	1	842.708	13.16
Hex1Cer(18:1_25:0+O)-H	-1	840.693	13.15
Hex1Cer(18:1_25:0+O)+HCOO	-1	886.699	13.15
Hex1Cer(18:1_26:0+O)+H	1	856.724	13.09
Hex1Cer(18:1_26:0+O)-H	-1	854.709	13.4
Hex1Cer(18:1_26:0+O)+HCOO	-1	900.715	13.41
Hex1Cer(18:1_18:1+O)+H	1	742.583	10.52
Hex1Cer(18:1_18:1+O)-H	-1	740.568	10.56
Hex1Cer(18:1_18:1+O)+HCOO	-1	786.574	10.52
Hex1Cer(18:1_20:1+O)+H	1	770.614	11.17
Hex1Cer(18:1_20:1+O)-H	-1	768.6	11.23
Hex1Cer(18:1_20:1+O)+HCOO	-1	814.605	11.12
Hex1Cer(18:1_22:1+O)+H	1	798.645	11.74
Hex1Cer(18:1_22:1+O)-H	-1	796.631	11.72
Hex1Cer(18:1_22:1+O)+HCOO	-1	842.636	11.75
Hex1Cer(18:1_23:1+O)+H	1	812.661	12.1
Hex1Cer(18:1_23:1+O)-H	-1	810.646	12.1
Hex1Cer(18:1_23:1+O)+HCOO	-1	856.652	12.11
Hex1Cer(18:1_24:1+O)+H	1	826.677	12.28
Hex1Cer(18:1_24:1+O)-H	-1	824.662	12.26
Hex1Cer(18:1_24:1+O)+HCOO	-1	870.668	12.27
Hex1Cer(18:1_25:1+O)+H	1	840.692	12.59
Hex1Cer(18:1_25:1+O)-H	-1	838.678	12.55
Hex1Cer(18:1_25:1+O)+HCOO	-1	884.683	12.54
Hex1Cer(18:1_26:1+O)+H	1	854.708	12.85
Hex1Cer(18:1_26:1+O)-H	-1	852.693	12.8
Hex1Cer(18:1_26:1+O)+HCOO	-1	898.699	12.84
LPC(16:0)+HCOO -a	-1	540.331	3.58
LPC(16:0)+HCOO -b	-1	540.331	4.02
LPC(16:1)+HCOO	-1	538.315	2.44
LPC(18:0)+HCOO -a	-1	568.362	5.94
LPC(18:0)+HCOO -b	-1	568.362	6.34
LPC(18:1)+HCOO -a	-1	566.346	4.05
LPC(18:1)+HCOO -b	-1	566.346	4.52
LPC(18:2)+HCOO -a	-1	564.331	2.81
LPC(18:2)+HCOO -b	-1	564.331	3.08
LPC(20:0)+HCOO -a	-1	596.393	7.56
LPC(20:0)+HCOO -b	-1	596.393	7.81
LPC(20:1)+HCOO -a	-1	594.378	6.22
LPC(20:1)+HCOO -b	-1	594.378	6.57
LPC(20:4)+HCOO -a	-1	588.331	2.73
LPC(20:4)+HCOO -b	-1	588.331	2.96
LPC(22:0)+HCOO	-1	624.425	8.84
LPC(22:6)+HCOO -a	-1	612.331	2.58
LPC(22:6)+HCOO -b	-1	612.331	2.77
LPC(24:0)+HCOO	-1	652.456	9.63
LPC(24:1)+HCOO	-1	650.44	8.84
LPE(16:0)+H_A	1	454.293	3.77
LPE(16:0)+H_B	1	454.293	4.2
LPE(16:1)+H	1	452.277	2.52
LPE(18:0)+H	1	482.324	6.52
LPE(18:1)+H_A	1	480.308	4.27
LPE(18:1)+H_B	1	480.308	4.72
LPE(20:0)+H_A	1	510.356	7.73
LPE(20:1)+H_A	1	508.34	6.42
LPE(20:3)+H	1	504.308	3.51
LPE(20:4)+H	1	502.293	2.85
LPE(22:0)+H	1	538.387	6.84
LPE(22:4)+H	1	530.324	4.31
LPE(22:6)+H_A	1	526.293	2.68
LPE(24:0)+H	1	566.418	8.15
LPE(24:1)+H	1	564.402	7.34
LPS(18:1)-H	-1	522.284	2.93
LPS(18:0)-H	-1	524.299	5.02
LPS(20:1)-H	-1	550.315	4.87
LPS(22:6)-H	-1	568.268	2
PC(30:0)+H	1	706.538	10.36
PC(16:1e_16:0)+H	1	718.574	11.32
PC(15:0_16:0)+H	1	720.554	10.67
PC(32:0e)+H	1	720.59	11.39
PC(32:1)+H	1	732.554	10.41
PC(32:0)+H	1	734.569	10.98
PC(16:1e_18:1)+H	1	744.59	10.93
PC(18:1e_16:0)+H	1	746.606	11.4
PC(33:0)+H	1	748.585	11.29
PC(34:0e)+H	1	748.621	12.01
PC(34:2)+H	1	758.569	10.52
PC(16:0_18:1)+H	1	760.585	11.03
PC(34:0)+H	1	762.601	11.61
PC(18:4_18:0)+H	1	782.569	10.41
PC(36:3)+H	1	784.585	10.65
PC(18:1_18:1)+H	1	786.601	11.07
PC(18:0_18:1)+H	1	788.616	11.64
PC(18:0_18:0)+H	1	790.632	12.38
PC(37:4)+H	1	796.585	10.71
PC(38:2e)+H	1	800.653	12.51
PC(38:4)+H	1	810.601	11.04
PC(38:1)+H	1	816.648	12.22
PC(18:0_22:6)+H	1	834.601	10.57
PC(18:0_22:5)+H	1	836.616	11.03
PC(40:4)+H	1	838.632	11.46
PE(16:1e_16:0)-H	-1	674.513	11.53
PE(18:2e_16:0)-H	-1	700.529	11.55
PE(16:1_18:1)-H	-1	714.508	10.64
PE(16:0_18:1)-H	-1	716.524	11.21
PE(16:1e_20:4)-H	-1	722.513	10.9
PE(18:2e_18:1)-H	-1	726.544	11.57
PE(18:1e_18:1)-H	-1	728.56	12.15
PE(16:0_20:4)-H	-1	738.508	10.59
PE(18:1_18:1)-H	-1	742.539	11.24
PE(18:0_18:1)-H	-1	744.555	11.82
PE(16:1e_22:6)-H	-1	746.513	10.7
PE(16:0e_22:6)-H	-1	748.529	10.92
PE(18:1e_20:4)-H	-1	750.544	11.53
PE(16:0e_22:4)-H	-1	752.56	11.64
PE(18:2e_20:1)-H	-1	754.576	12.13
PE(18:1e_20:1)-H	-1	756.591	12.69
PE(16:0_22:6)-H	-1	762.508	10.4
PE(18:1_20:4)-H	-1	764.524	10.62
PE(18:0_20:4)-H	-1	766.539	11.21
PE(18:0_20:3)-H	-1	768.555	11.47
PE(20:1_18:1)-H	-1	770.571	11.78
PE(18:2e_22:6)-H	-1	772.529	10.73
PE(18:0_20:1)-H	-1	772.586	12.37
PE(18:1e_22:6)-H	-1	774.544	11.32
PE(18:1e_22:5)-H	-1	776.56	11.35
PE(18:1e_22:4)-H	-1	778.576	11.95
PE(18:1_22:6)-H	-1	788.524	10.43
PE(18:0_22:6)-H	-1	790.539	11.02
PE(18:0_22:5)-H	-1	792.555	11.46
PE(18:0_22:4)-H	-1	794.571	11.65
PE(22:4_22:6)-H	-1	838.539	10.29
PE(16:0p_16:1)+H	1	674.512	10.93
PE(16:0p_22:4)+H	1	752.559	11.34
PE(18:1p_16:1)+H	1	700.528	10.96
PE(18:1p_22:1)+H	1	784.621	12.67
PE(18:1p_22:2)+H	1	782.606	12
PE(18:1p_22:4)+H	1	778.574	11.35
PE(18:1p_22:5)+H	1	776.559	11.32
PE(18:1p_22:6)+H	1	774.543	10.71
PE(18:1p_23:1)+H	1	798.637	12.95
PE(18:1p_24:1)+H	1	812.653	13.21
PG(16:0_16:1)-H	-1	719.487	9.95
PG(16:0_16:0)-H	-1	721.503	10.49
PG(16:1_18:1)-H	-1	745.503	9.62
PG(16:0_18:1)-H	-1	747.518	10.48
PG(16:1_20:4)-H	-1	767.487	9.45
PG(18:1_18:1)-H	-1	773.534	10.14
PG(18:0_18:1)-H	-1	775.549	11.09
PG(18:2_20:4)-H	-1	793.503	9.78
PG(18:1_20:3)-H	-1	797.534	10.14
PG(20:4_20:4)-H	-1	817.503	9.11
PG(18:1_22:6)-H	-1	819.518	9.49
PG(20:5_22:6)-H	-1	839.487	8.57
PG(22:6_22:6)-H	-1	865.503	8.83
PG(22:4_22:6)-H	-1	869.534	11.56
PI(16:0_16:0)+H	1	811.533	9.97
PI(16:0_16:1)+H	1	809.518	9.76
PI(16:0_18:1)+H	1	837.549	10.33
PI(16:1_20:4)+H	1	857.518	9.23
PI(16:0_20:4)+H	1	859.533	9.81
PI(18:1_18:1)+H	1	863.564	11.79
PI(18:0_18:0)+H	1	867.596	10.33
PI(18:3_20:4)+H	1	881.518	9.84
PI(18:2_20:4)+H	1	883.533	9.66
PI(18:1_20:4)+H	1	885.549	9.84
PI(18:0_20:4)+H	1	887.564	10.39
PI(18:0_20:3)+H	1	889.58	10.41
PI(18:0_20:1)+H	1	893.611	12.26
PI(18:0_20:0)+H	1	895.627	12.26
PI(20:4_20:4)+H	1	907.533	9.86
PI(18:1_22:6)+H	1	909.549	10.38
PI(18:0_22:6)+H	1	911.564	10.22
PI(20:1_20:4)+H	1	913.58	11.55
PI(20:0_20:4)+H	1	915.596	12.26
PI(18:0_22:1)+H	1	921.643	10.8
PI(20:4_22:6)+H	1	931.533	9.72
PI(22:4_20:4)+H	1	935.564	10.91
PI(20:1_22:6)+H	1	937.58	11.53
PI(22:6_22:6)+H	1	955.533	10.03
PI(16:0_18:1)-H	-1	835.534	10.33
PI(16:0_20:1)-H	-1	863.566	10.95
PI(16:0_20:4)-H	-1	857.519	9.81
PI(16:0_22:6)-H	-1	881.519	9.66
PI(16:1_22:4)-H	-1	883.534	9.85
PI(18:0_18:1)-H	-1	863.566	10.95
PI(18:0_18:2)-H	-1	861.55	10.37
PI(18:0_20:3)-H	-1	887.566	10.62
PI(18:0_20:4)-H	-1	885.55	10.39
PI(18:0_20:5)-H	-1	883.534	9.85
PI(18:0_22:4)-H	-1	913.581	10.81
PI(18:0_22:6)-H	-1	909.55	10.24
PI(18:1_18:1)-H	-1	861.55	10.37
PI(18:1_20:3)-H	-1	885.55	10.39
PI(18:1_20:4)-H	-1	883.534	9.85
PI(18:1_22:6)-H	-1	907.534	9.69
PI(18:2_20:4)-H	-1	881.519	9.66
PI(20:4_20:4)-H	-1	905.519	9.28
PS(16:0_18:1)-H	-1	760.513	10.5
PS(18:1_18:1)-H	-1	786.529	10.52
PS(18:0_18:1)-H	-1	788.545	11.1
PS(18:0_20:4)-H	-1	810.529	10.52
PS(18:0_20:1)-H	-1	816.576	10.76
PS(18:1_22:6)-H	-1	832.513	9.8
PS(18:0_22:6)-H	-1	834.529	10.33
PS(18:0_22:4)-H	-1	838.56	10.92
PS(20:3_22:6)-H	-1	856.513	10.33
PS(22:6_22:6)-H	-1	878.498	9.07
PS(22:4_22:6)-H	-1	882.529	9.65
PS(16:0_20:4)-H	-1	782.498	9.93
PS(16:0_22:4)-H	-1	810.529	10.51
PS(16:0_22:5)-H	-1	808.513	9.97
PS(18:0_18:0)-H	-1	790.56	10.7
PS(18:0_18:1)-H	-1	788.545	11.1
PS(18:0_20:0)-H	-1	818.592	11.3
PS(18:1_22:5)-H	-1	834.529	10.33
PS(18:1_22:6)-H	-1	832.513	9.8
PS(20:4_22:6)-H	-1	854.498	9.22
PS(22:4_22:6)-H	-1	882.529	9.65
PS(22:6_22:6)-H	-1	878.498	9.07
SM(d32:1)+H	1	675.544	9.73
SM(d34:2)+H	1	701.559	9.8
SM(d34:1)+H	1	703.575	10.39
SM(d34:0)+H	1	705.591	10.64
SM(d18:0_18:2)+H	1	729.591	10.47
SM(d36:1)+H	1	731.606	11.06
SM(d36:0)+H	1	733.622	11.3
SM(d18:2_20:3)+H	1	751.575	10.48
SM(d18:2_20:2)+H	1	753.591	11.12
SM(d38:2)+H	1	757.622	11.14
SM(d38:1)+H	1	759.638	11.72
SM(d40:2)+H	1	785.653	11.69
SM(d18:1_22:0)+H	1	787.669	12.31
SM(d18:1_23:1)+H	1	799.669	11.97
SM(d18:1_23:0)+H	1	801.684	12.65
SM(d18:1_24:2)+H	1	811.669	11.73
SM(d18:2_24:0)+H	1	813.684	12.26
SM(d18:0_24:1)+H	1	815.7	12.95
ST(d18:1_16:0)+H	1	780.529	9.69
ST(d18:1_18:0)+H	1	808.56	9.06
ST(d18:1_22:1)+H	1	862.607	10.76
ST(d18:1_22:0)+H	1	864.623	11.36
ST(d18:1_24:2)+H	1	888.623	10.82
ST(d18:1_24:1)+H	1	890.639	11.3
ST(d18:1_24:0)+H	1	892.654	11.89
Cholesterol+H-H2O	1	369.352	10.63
SHexCer(18:1_16:0)-H	-1	778.514	9.67
SHexCer(18:1_18:0)-H	-1	806.546	10.23
SHexCer(18:1_20:0)-H	-1	834.577	10.82
SHexCer(18:1_22:0)-H	-1	862.608	11.36
SHexCer(18:1_23:0)-H	-1	876.624	11.64
SHexCer(18:1_24:0)-H	-1	890.64	11.89
SHexCer(18:1_25:0)-H	-1	904.655	12.16
SHexCer(18:1_26:0)-H	-1	918.671	12.35
SHexCer(18:1_18:1)-H	-1	804.53	9.75
SHexCer(18:1_22:1)-H	-1	860.593	10.77
SHexCer(18:1_23:1)-H	-1	874.608	11.16
SHexCer(18:1_24:1)-H	-1	888.624	11.3
SHexCer(18:1_25:1)-H	-1	902.64	11.57
SHexCer(18:1_26:1)-H	-1	916.655	11.83
SHexCer(18:1_18:0+O)+H	1	824.555	10.13
SHexCer(18:1_18:0+O)-H	-1	822.541	10.15
SHexCer(18:1_20:0+O)+H	1	852.587	10.74
SHexCer(18:1_20:0+O)-H	-1	850.572	10.7
SHexCer(18:1_22:0+O)+H	1	880.618	10.32
SHexCer(18:1_22:0+O)-H	-1	878.603	11.23
SHexCer(18:1_23:0+O)+H	1	894.634	12.16
SHexCer(18:1_23:0+O)-H	-1	892.619	11.54
SHexCer(18:1_24:0+O)+H	1	908.649	10.53
SHexCer(18:1_24:0+O)-H	-1	906.635	11.77
SHexCer(18:1_25:0+O)+H	1	922.665	11.54
SHexCer(18:1_25:0+O)-H	-1	920.65	11.91
SHexCer(18:1_22:1+O)+H	1	878.602	9.8
SHexCer(18:1_22:1+O)-H	-1	876.588	10.66
SHexCer(18:1_23:1+O)+H	1	892.618	12.46
SHexCer(18:1_23:1+O)-H	-1	890.603	10.93
SHexCer(18:1_24:1+O)+H	1	906.634	11.27
SHexCer(18:1_24:1+O)-H	-1	904.619	11.2
SHexCer(18:1_25:1+O)+H	1	920.649	11.69
SHexCer(18:1_25:1+O)-H	-1	918.635	11.48
SHexCer(18:1_26:1+O)+H	1	934.665	11.2
SHexCer(18:1_26:1+O)-H	-1	932.65	11.77
SHexCer(18:1_26:0+O)+H	1	936.68	11.28
SHexCer(18:1_26:0+O)-H	-1	934.666	12.72
