## Supplementary Data File 2 Linear modelling region differences in turnover for "*In vivo* deuteration reveals pronounced variation in myelin lipid turnover rates and reduced myelin renewal with ageing"

### Sheet: All lipids
	Linear regression coefficients (TurnoverTime*Region interaction)												Posthoc test: Comparison of turnover slopes P values
lipid	slope_IsoMyelin	slope_CC	slope_CTX	slope_HC	interaction_F	interaction_df1	interaction_df2	interaction_p	interaction_q	r_squared	adj_r_squared	residual_normality_p	IsoMyelin.CC	IsoMyelin.CTX	IsoMyelin.HC	CC.CTX	CC.HC	CTX.HC
Cer.18.1.18.0..HCOO	-0.24512	-0.323225	-0.578426	-0.524191	23.2674	3	85	4.35e-11	1.40538e-10	0.915198	0.908215	0.036734	0.675648	8.7e-08	1.81e-05	2.22e-07	0.000245299	0.672338
Cer.18.1.18.1..HCOO	-1.00718	-0.594233	-0.677414	-0.680292	9.76579	3	81	1.43e-05	2.0475e-05	0.956173	0.952386	6.3e-14	7.23e-05	0.000621217	0.00106623	0.220939	0.377867	1
Cer.18.1.22.1..H	-0.110894	-0.1348	-0.188179	-0.126525	18.3653	3	85	2.83e-09	6.25579e-09	0.948739	0.944517	0.0220234	0.419132	4.64e-07	0.853132	1.11e-05	0.999991	1.77e-06
Cer.18.1.24.1..H	-0.0956787	-0.126101	-0.14583	-0.164289	9.7312	3	85	1.38e-05	1.9986e-05	0.941571	0.936759	0.000637751	0.222698	0.00343799	6.3e-05	0.324963	0.0166396	0.43974
Cholesterol.H.H2O	-0.177541	-0.346416	-0.38902	-0.258186	17.1909	3	81	9.94e-09	2.05318e-08	0.926328	0.919961	6.79e-10	7.78e-05	2.16e-07	0.136795	0.520173	0.0268324	0.000178869
Hex1Cer.18.1_18.0.O..H	-0.137894	-0.256048	-0.161108	-0.217024	8.78125	3	79	4.29e-05	6.0735e-05	0.919001	0.911824	4.46e-06	0.00168972	0.937635	0.0658694	0.00135165	0.630074	0.162098
Hex1Cer.18.1_18.1..HCOO	-0.312949	-0.281777	-0.303473	-0.132376	7.16193	3	85	0.000240911	0.000309743	0.844571	0.831771	0.00225801	0.99999	1	0.0104322	1	0.0136831	0.00140956
Hex1Cer.18.1_18.1.O..HCOO	-0.522483	-0.558924	-0.518213	-0.321439	4.59149	3	74	0.00529315	0.00623306	0.80769	0.789499	0.000172245	0.99999	1	0.161178	1	0.0183988	0.175919
Hex1Cer.18.1_20.0..HCOO	-0.203934	-0.257742	-0.367633	-0.231785	11.7995	3	85	1.55e-06	2.353e-06	0.915502	0.908543	0.579989	0.629288	6.7e-05	0.999995	0.000928946	0.999991	8.81e-05
Hex1Cer.18.1_20.0.O..H.1	-0.148749	-0.205027	-0.259981	-0.213645	6.93705	3	85	0.00031202	0.000393145	0.916903	0.910059	7.78e-06	0.227613	0.000324796	0.116954	0.049088	0.999991	0.175387
Hex1Cer.18.1_22.0..HCOO	-0.103441	-0.136415	-0.178288	-0.138769	21.6562	3	85	1.64e-10	4.592e-10	0.967261	0.964565	0.0801968	0.019037	1.97e-09	0.00853768	1.05e-05	0.999991	9.81e-05
Hex1Cer.18.1_22.0.O..HCOO	-0.124337	-0.131273	-0.177186	-0.128792	14.7317	3	85	8.3e-08	1.53794e-07	0.959946	0.956648	0.0131554	0.99999	5.81e-05	0.999995	1e-05	0.999991	1.16e-05
Hex1Cer.18.1_22.1..HCOO	-0.164115	-0.254756	-0.313577	-0.252975	33.0051	3	85	3.05e-14	1.5372e-13	0.976518	0.974584	0.0296053	5.04e-06	1.06e-09	4.39e-06	5.91e-05	0.999991	9.81e-05
Hex1Cer.18.1_22.1.O..HCOO	-0.165697	-0.209101	-0.263242	-0.224912	31.675	3	85	7.67e-14	3.33248e-13	0.983403	0.982036	0.00207199	0.00236544	1.06e-09	1.07e-05	1.16e-07	0.541554	0.000401523
Hex1Cer.18.1_23.0..H	-0.0829434	-0.0873913	-0.128374	-0.109163	6.9421	3	85	0.000310209	0.000393145	0.903255	0.895288	0.868332	0.99999	0.00677989	0.315874	0.00135165	0.396402	0.37251
Hex1Cer.18.1_23.0.O..H	-0.0812775	-0.100549	-0.135156	-0.137125	8.33008	3	85	6.42e-05	8.6981e-05	0.908694	0.901174	0.00324128	0.758689	0.00254771	0.0026928	0.0214882	0.0374432	1
Hex1Cer.18.1_23.1..H	-0.138333	-0.163023	-0.215052	-0.156772	18.9987	3	85	1.61e-09	3.68836e-09	0.964949	0.962062	0.0234998	0.327597	1.89e-07	0.652765	7.71e-06	0.999991	2.29e-06
Hex1Cer.18.1_23.1.O..H	-0.102767	-0.131802	-0.167364	-0.139175	23.6798	3	85	3.11e-11	1.03121e-10	0.975524	0.973508	0.0315564	0.0103298	1.13e-09	0.000431785	4.32e-06	0.96581	0.000700865
Hex1Cer.18.1_24.0..H	-0.0882322	-0.0948072	-0.129785	-0.0985331	10.4963	3	85	6.06e-06	8.879e-06	0.944389	0.939809	0.0836545	0.99999	0.000334802	0.930543	0.000122487	0.999991	0.00140956
Hex1Cer.18.1_24.0.O..H.1	-0.0852316	-0.0909384	-0.13462	-0.101448	20.3642	3	85	4.92e-10	1.23984e-09	0.959158	0.955794	0.0100571	0.99999	4.64e-07	0.323843	3.72e-08	0.70996	6.51e-05
Hex1Cer.18.1_24.1..HCOO	-0.139326	-0.178338	-0.231267	-0.192078	22.7589	3	85	6.58e-11	2.02215e-10	0.972639	0.970385	0.0282974	0.0202995	1.35e-09	0.000515582	3.17e-06	0.823338	0.00141646
Hex1Cer.18.1_24.1.O..H	-0.121411	-0.14854	-0.19263	-0.171284	22.0087	3	85	1.22e-10	3.57488e-10	0.974303	0.972187	0.000276811	0.0766304	3.28e-09	5.49e-05	2.15e-06	0.0805636	0.0696329
Hex1Cer.18.1_25.0..H	-0.113251	-0.0744135	-0.159647	-0.0980225	2.47862	3	81	0.0670446	0.0734576	0.628968	0.596903	9.38e-16	0.99999	0.755568	0.999995	0.0738868	0.999991	0.310555
Hex1Cer.18.1_25.0.O..H	-0.0811051	-0.112382	-0.125012	-0.137803	1.20329	3	85	0.313578	0.329257	0.696641	0.671659	8.95e-12	0.988141	0.586003	0.419754	1	0.999991	1
Hex1Cer.18.1_25.1..H	-0.113302	-0.163717	-0.195459	-0.153125	13.3698	3	85	3.16e-07	5.38054e-07	0.952839	0.948955	9.76e-05	0.00664361	4.47e-07	0.0470313	0.0289371	0.999991	0.00268142
Hex1Cer.18.1_25.1.O..HCOO	-0.0819544	-0.135184	-0.155641	-0.136397	13.9709	3	85	1.74e-07	3.132e-07	0.947657	0.943346	0.0210764	0.000492168	1.3e-07	0.000197678	0.156612	0.999991	0.253665
LPC.16.0..HCOO..a	-0.886812	-0.992164	-1.14815	-0.941626	1.17997	3	65	0.324268	0.337668	0.89363	0.882175	0.0204343	0.99999	0.42832	0.999995	0.77619	0.999991	0.45704
LPC.16.1..HCOO	-1.14342	-0.506516	-0.115726	-0.407463	6.0561	3	69	0.00101173	0.00122575	0.487907	0.435955	0.0106221	0.352941	0.0111919	0.16395	0.0406893	0.999991	0.123766
LPC.18.0..HCOO..a	-0.590166	-0.562746	-0.798135	-0.262821	21.1316	3	76	4.69e-10	1.206e-09	0.892752	0.882874	0.01562	0.99999	0.103538	0.000133337	0.0164801	2.57e-05	1.79e-08
LPC.18.1..HCOO..a	-0.575462	-0.728698	-0.891367	-0.853138	8.05347	3	78	9.67e-05	0.000129619	0.940843	0.935534	4.09e-14	0.193337	0.00047913	0.0021277	0.0622545	0.335245	1
LPC.18.2..HCOO..a	-0.12524	-0.156518	-0.306614	NA	0.662049	2	51	0.520169	0.524331	0.285677	0.201639	0.224956	NA	NA	NA	0.756668	0.999991	0.584419
LPC.20.0..HCOO..b	-0.27004	-0.164955	-0.0794658	-0.0338944	21.9779	3	85	1.26e-10	3.60818e-10	0.87663	0.86647	5.07e-05	0.0198144	6.98e-07	1.46e-08	0.00885124	9.83e-05	0.399355
LPC.20.1..HCOO..a	-0.501009	-0.474008	-0.399778	-0.181967	21.4152	3	74	4.35e-10	1.14188e-09	0.895655	0.885784	9.9e-07	0.99999	0.549626	1.09e-06	0.756668	8.12e-08	0.00686319
LPC.20.4..HCOO..a	-0.933089	-0.442808	-0.730979	-0.995011	9.27067	3	50	5.58e-05	7.6422e-05	0.833333	0.809999	0.00615	0.0925207	0.828177	0.999995	0.0754909	0.000806201	0.321344
LPE.16.0..H_A	-0.286329	-0.321054	-0.384243	-0.298229	0.684536	3	85	0.563931	0.563931	0.677843	0.651313	1.18e-10	0.99999	0.776585	0.999995	0.929381	0.999991	0.721122
LPE.18.0..H	-0.320165	-0.357484	-0.406003	-0.314506	1.4816	3	85	0.225336	0.238591	0.834556	0.820931	1.34e-13	0.99999	0.543976	0.999995	0.851855	0.999991	0.297551
LPE.18.1..H_A	-0.280441	-0.390918	-0.393136	-0.327565	6.5963	3	85	0.000462876	0.000577449	0.946945	0.942575	0.00237817	0.0110855	0.00459189	0.652765	1	0.186831	0.0905005
LPE.20.1..H_A	-0.102033	-0.295549	-0.109282	-0.255765	76.9589	3	85	3.76e-24	6.768e-23	0.956203	0.952596	0.000193995	1.55e-08	1	5.31e-09	1.69e-09	0.138487	2.54e-09
LPE.20.4..H	-0.211558	-0.383007	-0.474249	-0.282657	12.3035	3	85	9.24e-07	1.455e-06	0.888405	0.879215	0.304917	0.0154794	1.37e-05	0.718142	0.139595	0.203475	0.000178869
LPE.22.4..H	-0.185353	-0.542685	-0.517072	-0.251009	18.6291	3	85	2.24e-09	5.04e-09	0.869187	0.858414	0.000194651	3.49e-05	3.14e-05	0.96584	1	2.57e-05	7.91e-05
LPE.22.6..H_A	-0.227633	-0.488231	-0.489326	-0.241565	19.6248	3	85	9.32e-10	2.2157e-09	0.891792	0.882881	0.000825173	0.000169964	4.53e-05	0.999995	1	9.2e-06	4.15e-06
LPS.18.0..H	-0.502529	-0.5771	-0.777644	-0.33532	48.9044	3	85	1.84e-18	1.656e-17	0.958735	0.955337	0.0389777	0.578671	4.33e-07	0.0053744	3.21e-06	3.55e-07	2.54e-09
LPS.18.1..H	-0.559973	-0.316558	-0.727928	-0.249731	33.1356	3	83	3.52e-14	1.70585e-13	0.904611	0.896566	0.000483605	0.0073003	0.0851401	0.000210938	1.69e-09	0.936733	2.54e-09
PA.18.0_18.1..H	-0.335886	-0.336715	-0.399986	-0.252637	13.6297	3	85	2.44e-07	4.27e-07	0.951404	0.947402	0.0147109	0.99999	0.153685	0.0470313	0.0406893	0.00978002	2.87e-07
PC.15.0_16.0..H	-0.170194	-0.194891	-0.314365	-0.299958	3.57245	3	85	0.0173164	0.0198351	0.753135	0.732805	1.71e-07	0.99999	0.126706	0.265857	0.0941865	0.358985	1
PC.16.0_18.1..H	-0.474111	-0.657912	-0.573951	-0.745556	10.848	3	85	4.18e-06	6.196e-06	0.952226	0.948291	0.178706	0.011061	0.289465	3.57e-05	0.227082	0.377867	0.00134828
PC.18.0_18.1..H	-0.374335	-0.513099	-0.583779	-0.623428	23.7956	3	85	2.84e-11	9.67135e-11	0.976279	0.974325	2.08e-08	0.000848261	3.67e-08	5.55e-09	0.0384902	0.00115291	0.51229
PC.18.1_18.1..H	-0.410613	-0.54909	-0.207005	-0.63429	54.2518	3	85	1.09e-19	1.05646e-18	0.948695	0.94447	0.00829886	0.030643	0.000147754	6.39e-05	1.69e-09	0.236989	2.54e-09
PC.18.1e_16.0..H	-0.315698	-0.499433	-0.513967	-0.649561	17.1614	3	85	8.43e-09	1.80031e-08	0.94563	0.941152	0.00291083	0.00369903	0.000557072	2.96e-08	1	0.00404144	0.00642907
PC.18.4_18.0..H	-0.324997	-0.278633	-1.16198	-0.434576	60.3598	3	83	8.42e-21	9.64473e-20	0.905047	0.897039	0.00178399	0.99999	1.06e-09	0.810555	1.69e-09	0.293046	2.54e-09
PC.30.0..H	-0.47574	-0.673105	-0.790386	-0.74446	6.40561	3	85	0.000577941	0.000713927	0.923493	0.917193	0.020414	0.106058	0.000716516	0.00833627	0.261928	0.951968	0.960879
PC.32.0..H	-0.450113	-0.698834	-0.870697	-0.839918	22.6218	3	85	7.37e-11	2.211e-10	0.961593	0.95843	0.000882553	0.000848261	2e-09	6.3e-08	0.00187288	0.045995	0.974679
PC.32.0e..H	-0.196597	-0.363182	-0.608771	-0.656356	25.0909	3	85	1.01e-11	3.535e-11	0.908555	0.901024	0.00295453	0.107286	1.04e-07	2.62e-08	6.19e-05	1.16e-05	0.884742
PC.32.1..H	-0.630238	-0.788772	-0.225046	-0.476334	15.9021	3	85	2.72e-08	5.355e-08	0.818017	0.80303	3.42e-05	0.691619	0.0025298	0.702782	4.76e-08	0.0116232	0.0426699
PC.34.0..H	-0.360619	-0.618892	-0.81437	-0.733037	42.1047	3	85	8.97e-17	6.64835e-16	0.971894	0.96958	0.00232984	3.86e-06	1.06e-09	5.31e-09	1.67e-06	0.0268324	0.147914
PC.34.0e..H	-0.127112	-0.201035	-0.497026	-0.4142	39.8195	3	85	3.6e-16	2.38737e-15	0.914884	0.907874	0.00320849	0.541436	1.06e-09	2.45e-07	1.69e-09	3.29e-06	0.148278
PC.34.2..H	-0.372071	-0.451678	-0.257507	-0.466207	5.51644	3	85	0.00164715	0.00195793	0.823294	0.808742	4e-07	0.930834	0.470791	0.789168	0.00798608	0.999991	0.00626087
PC.36.3..H	-0.387186	-0.494416	-0.945214	-0.438906	17.6994	3	84	5.42e-09	1.17745e-08	0.852446	0.84015	5.28e-05	0.946934	3.92e-06	0.999995	3.21e-06	0.999991	8.55e-07
PC.38.1..H	-0.268376	-0.342106	-0.433906	-0.383829	21.2126	3	85	2.39e-10	6.54652e-10	0.974311	0.972195	0.0032029	0.019037	2.37e-09	4.33e-05	1.57e-05	0.263017	0.0590143
PC.38.4..H	-0.59293	-0.349418	-0.726683	-0.334649	33.3504	3	85	2.41e-14	1.26525e-13	0.92602	0.919928	1.83e-08	0.00139955	0.133361	0.000403486	1.69e-09	0.999991	2.54e-09
PC.40.4..H	-0.30888	-0.430196	-0.643045	-0.554251	14.249	3	85	1.33e-07	2.4287e-07	0.914519	0.90748	0.00474605	0.293095	1.69e-06	0.00103675	0.000133926	0.138487	0.332935
PE.16.0_18.1..H	-0.231589	-0.261287	-0.257237	-0.188436	1.11351	3	85	0.348243	0.359661	0.721045	0.698072	1.56e-07	0.99999	1	0.999995	1	0.692575	0.520995
PE.16.0e_22.4..H	-0.175074	-0.274412	-0.206772	-0.155907	13.2347	3	85	3.61e-07	5.985e-07	0.909063	0.901575	3.24e-09	0.00290602	0.688264	0.999995	0.00730383	5.48e-06	0.102079
PE.16.0p_22.4..H	-0.160721	-0.10876	-0.330814	-0.0813607	32.4196	3	85	4.56e-14	2.128e-13	0.836643	0.82319	4.1e-06	0.682322	4.59e-05	0.201584	1.69e-09	0.999991	2.54e-09
PE.16.1e_16.0..H	-0.44914	-0.229366	-0.380158	-0.291662	4.04166	3	84	0.00978336	0.0114139	0.732908	0.71065	0.00953996	0.0633618	0.896627	0.296657	0.0599724	0.995041	0.527472
PE.16.1e_20.4..H	-0.263117	-0.220651	-0.576659	-0.275497	31.4786	3	85	8.8e-14	3.696e-13	0.891839	0.882932	0.000727358	0.99999	3.34e-07	0.999995	1.69e-09	0.894292	1.1e-08
PE.18.0_18.1..H	-0.334985	-0.384313	-0.407532	-0.323762	2.45036	3	85	0.0690409	0.0749927	0.910419	0.903042	0.106969	0.888459	0.399342	0.999995	1	0.593988	0.121728
PE.18.1_18.1..H	-0.253524	-0.242492	-0.264532	-0.20964	0.814602	3	85	0.489293	0.497184	0.799257	0.782725	2.68e-09	0.99999	1	0.96584	1	0.999991	0.527472
PE.18.1e_18.1..H	-0.191366	-0.224891	-0.27527	-0.237601	30.1207	3	85	2.31e-13	9.09563e-13	0.988065	0.987082	0.0729015	0.0119569	1.06e-09	0.000129216	4.76e-08	0.692575	0.000103794
PE.18.1e_20.1..H	-0.167783	-0.206682	-0.248254	-0.215582	28.8282	3	85	5.92e-13	2.26036e-12	0.98696	0.985886	0.0154025	0.00120414	1.06e-09	3.04e-05	1.54e-06	0.936733	0.000400533
PE.18.1e_20.4..H	-0.172912	-0.193783	-0.360589	-0.25043	111.398	3	85	2.34e-29	1.4742e-27	0.982693	0.981267	0.000353458	0.629288	1.06e-09	3.46e-06	1.69e-09	3.95e-05	2.54e-09
PE.18.1e_22.4..H	-0.180836	-0.211199	-0.287241	-0.228517	33.3633	3	85	2.39e-14	1.26525e-13	0.98022	0.978591	4.96e-05	0.142656	1.06e-09	0.00298837	1.8e-09	0.605694	2.21e-06
PE.18.1e_22.5..H	-0.229383	-0.262721	-0.394619	-0.245523	46.5544	3	85	6.77e-18	5.33138e-17	0.97348	0.971295	0.0211972	0.472254	1.06e-09	0.999995	1.69e-09	0.95632	2.54e-09
PE.18.1p_22.6..H	-0.338966	-0.2914	-0.413563	-0.160168	25.1822	3	85	9.43e-12	3.3948e-11	0.913246	0.906101	1.02e-06	0.788665	0.229141	9.19e-05	0.000495506	0.000806201	2.54e-09
PE.18.2e_16.0..H	-0.278443	-0.338741	-0.351271	-0.330379	3.58131	3	85	0.0171291	0.0198006	0.964951	0.962065	0.0582116	0.10425	0.0167956	0.207875	1	0.999991	0.775289
PE.18.2e_18.1..H	-0.227178	-0.285261	-0.3434	-0.298354	36.9051	3	85	2.27e-15	1.362e-14	0.988956	0.988047	0.143914	0.000102003	1.06e-09	1.1e-06	1.37e-07	0.824801	0.000112732
PE.18.2e_20.1..H	-0.210192	-0.26476	-0.316571	-0.276969	40.1692	3	85	2.91e-16	2.037e-15	0.990122	0.989309	0.0227742	3.27e-05	1.06e-09	2.05e-07	8.59e-08	0.771006	0.000103794
PG.16.0_16.0..H	-0.381108	-0.539678	-0.743841	-0.36413	2.53094	3	75	0.0634844	0.0701669	0.584964	0.546227	4.97e-08	0.99999	0.229934	0.999995	0.639434	0.914266	0.0954209
PG.16.0_18.1..H	-0.689942	-0.433004	-0.33621	-0.195504	7.40529	3	84	0.000184468	0.000239618	0.694543	0.669088	2.61e-06	0.188241	0.0142887	0.000380606	0.756754	0.0805636	0.431001
PG.22.6_22.6..H	-0.422731	-0.325838	-0.341945	-0.237167	6.14098	3	85	0.000787691	0.000963583	0.878435	0.868424	0.194414	0.261302	0.35755	0.00140421	1	0.215211	0.0457936
PI.16.0_18.1..H	-0.510247	-0.51998	-0.629219	-0.555165	1.65446	3	85	0.182962	0.195366	0.892483	0.883628	0.00012964	0.99999	0.408257	0.999995	0.257955	0.999991	0.672338
PI.16.0_20.1..H	-0.424739	-0.498309	-0.307025	-0.486794	8.54653	3	85	5.04e-05	6.9785e-05	0.897616	0.889185	0.0450684	0.755875	0.172037	0.894408	0.000186391	0.999991	0.0010344
PI.16.0_20.4..H	-0.445783	-0.233569	-0.212748	-0.217479	3.48113	3	85	0.0193728	0.0217944	0.623869	0.592893	8.65e-06	0.0972003	0.0318984	0.0573943	1	0.999991	1
PI.16.1_22.4..H	-0.397339	-0.470136	-0.681361	-0.471714	13.3425	3	84	3.35e-07	5.628e-07	0.928568	0.922615	3.69e-05	0.75637	1.16e-05	0.722695	4.94e-05	0.999991	0.00014369
PI.18.0_18.1..H	-0.422799	-0.498309	-0.305544	-0.486794	8.60468	3	85	4.73e-05	6.622e-05	0.896519	0.887997	0.044138	0.732441	0.178	0.873783	0.000178687	0.999991	0.000991745
PI.18.0_20.3..H	-0.443987	-0.389491	-0.36149	-0.679797	15.514	3	83	4.25e-08	7.99254e-08	0.892299	0.883216	0.0649769	0.99999	0.583682	0.00295854	1	8.49e-06	4.26e-07
PI.18.0_20.4..H	-0.341591	-0.45975	-0.418843	-0.616489	2.96925	3	84	0.036467	0.0406623	0.756172	0.735853	0.00365753	0.879583	0.937962	0.0865452	1	0.504825	0.140811
PI.18.0_20.5..H	-0.397339	-0.470136	-0.676137	-0.471714	12.5867	3	84	7.13e-07	1.137e-06	0.927124	0.921051	2.96e-05	0.75637	1.92e-05	0.726593	8.67e-05	0.999991	0.000232676
PI.18.0_22.4..H	-0.551761	-0.197656	-0.165073	-0.233534	16.8581	3	85	1.11e-08	2.25581e-08	0.7697	0.750734	1.62e-09	3.5e-06	4.06e-08	1.48e-05	1	0.999991	0.572772
PI.18.0_22.6..H	-0.341268	-0.309595	-0.474945	-0.278497	12.1037	3	85	1.13e-06	1.736e-06	0.904268	0.896384	2.64e-09	0.99999	0.0224777	0.702782	7.84e-05	0.999991	8.84e-06
PI.18.1_18.1..H	-0.427215	-0.297401	-0.514599	-0.220579	5.75575	3	82	0.0012679	0.00152148	0.721607	0.697841	8.04e-07	0.696798	0.872374	0.186669	0.0323942	0.995041	0.0025771
PI.18.1_20.3..H	-0.48006	-0.631513	-0.395872	-0.589816	13.5932	3	85	2.53e-07	4.36685e-07	0.936194	0.93094	1.03e-05	0.046579	0.433604	0.250838	1.31e-06	0.999991	0.000178869
PI.18.1_20.4..H	-0.398892	-0.470136	-0.322996	-0.471714	3.48267	3	85	0.0193361	0.0217944	0.842694	0.829739	0.000586637	0.954055	0.776585	0.930543	0.0437416	0.999991	0.0615132
PS.16.0_18.1..H	-0.244738	-0.260758	-0.45853	-0.0603049	15.9096	3	85	2.7e-08	5.355e-08	0.808444	0.792669	1.16e-06	0.99999	0.024719	0.105449	0.00554977	0.0158122	3.61e-08
PS.16.0_22.4..H	-0.300083	-0.248531	-0.385611	-0.0997818	22.9528	3	85	5.62e-11	1.7703e-10	0.87882	0.868841	2.37e-09	0.866964	0.252643	0.000214933	0.00102355	0.00137341	2.54e-09
PS.16.0_22.5..H	-0.312865	-0.199429	-0.206042	-0.0773308	11.4135	3	85	2.31e-06	3.465e-06	0.826024	0.811696	8.64e-07	0.0886473	0.0827506	8.86e-06	1	0.0119056	0.00337198
PS.18.0_18.0..H	-0.211392	-0.257704	-0.268367	-0.31341	1.0606	3	85	0.370255	0.379285	0.741487	0.720198	0.00712786	0.99999	0.872374	0.488013	1	0.951968	0.877469
PS.18.0_18.1..H	-0.342159	-0.344186	-0.311041	-0.180767	20.5695	3	85	4.12e-10	1.10451e-09	0.939504	0.934522	0.0659804	0.99999	0.800227	7.16e-06	0.563969	7.17e-08	5.52e-06
PS.18.0_20.0..H	-0.154979	-0.197197	-0.315821	-0.248872	13.8251	3	85	2.01e-07	3.56704e-07	0.90988	0.902459	0.0285236	0.7062	4.65e-06	0.0229787	2.12e-05	0.32812	0.0516166
PS.18.0_20.1..H	-0.193308	NA	-0.341823	-0.235671	10.4071	2	75	0.000102607	0.000136089	0.866083	0.857155	0.0324602	NA	NA	NA	0.000178687	0.771006	0.0152043
PS.18.0_20.4..H	-0.313969	-0.25265	-0.172412	-0.0998822	12.1935	3	85	1.03e-06	1.602e-06	0.802941	0.786713	2.54e-08	0.675648	0.00654234	3.04e-05	0.0880854	0.00045442	0.192549
PS.18.0_22.4..H	-0.488271	-0.48561	-0.62411	-0.19286	65.8586	3	85	4.19e-22	5.866e-21	0.958026	0.954569	0.210766	0.99999	0.00566815	6.78e-09	0.000177575	1.93e-08	2.54e-09
PS.18.0_22.6..H	-0.372029	-0.337822	-0.485792	-0.270671	12.8824	3	85	5.14e-07	8.41091e-07	0.909622	0.902179	1.37e-05	0.99999	0.0735231	0.193474	0.000475097	0.504542	1.22e-06
PS.18.1_18.1..H	-0.314757	-0.22943	-0.834195	-0.127721	203.712	3	84	1.97e-38	2.4822e-36	0.966194	0.963377	0.215504	0.210579	1.06e-09	7.66e-05	1.69e-09	0.0239753	2.54e-09
PS.18.1_22.5..H	-0.371977	-0.33769	-0.48574	-0.270819	12.8642	3	85	5.24e-07	8.46462e-07	0.909594	0.902149	1.38e-05	0.99999	0.0735231	0.193836	0.000475097	0.504542	1.23e-06
PS.18.1_22.6..H	-0.323603	-0.186812	-0.37867	0.00908884	19.4617	3	85	1.07e-09	2.49667e-09	0.759118	0.739281	0.00254288	0.292678	0.917976	5.52e-05	0.00307601	0.009062	9.55e-09
SM.d18.0_18.2..H	-0.347577	-0.455128	-0.611662	-0.604786	61.7092	3	85	2.81e-21	3.5406e-20	0.98524	0.984024	7.31e-08	0.000746062	1.06e-09	5.31e-09	1.69e-09	1.93e-08	1
SM.d18.1_24.2..H	-0.0663598	-0.204544	-0.423555	-0.282781	91.2396	3	85	1.72e-26	3.927e-25	0.963255	0.960229	2.74e-05	6e-06	1.06e-09	5.31e-09	1.69e-09	0.00273381	8.68e-09
SM.d18.2_24.0..H	-0.0689918	-0.126393	-0.220218	-0.169994	91.003	3	85	1.87e-26	3.927e-25	0.975531	0.973515	0.00571455	1.27e-05	1.06e-09	5.31e-09	1.69e-09	3.89e-05	9.9e-07
SM.d32.1..H	-0.289834	-0.175152	-0.329453	-0.107329	17.1173	3	85	8.78e-09	1.8438e-08	0.880549	0.870712	0.406651	0.078646	0.872374	0.000560076	0.000104578	0.422158	1.45e-07
SM.d34.0..H	-0.171469	-0.169865	-0.111692	-0.158802	1.92571	3	85	0.131532	0.14165	0.72868	0.706336	0.373268	0.99999	0.393662	0.999995	0.194728	0.999991	0.43965
SM.d34.1..H	-0.257803	-0.397427	-0.465082	-0.532253	15.8804	3	85	2.77e-08	5.36954e-08	0.941701	0.9369	0.0221123	0.0169317	3.39e-05	2.34e-07	0.222837	0.00351741	0.281412
SM.d34.2..H	-0.268351	-0.271947	-0.427845	-0.291545	7.74229	3	85	0.000124334	0.000163188	0.874505	0.86417	7.16e-05	0.99999	0.00832133	0.999995	0.000577858	0.999991	0.00612535
SM.d36.0..H	-0.0547231	-0.105094	-0.443383	-0.28771	95.0384	3	85	4.58e-27	1.4427e-25	0.944824	0.940281	7.13e-06	0.541436	1.06e-09	5.62e-09	1.69e-09	1.93e-08	2.43e-07
SM.d36.1..H	-0.201201	-0.376322	-0.535248	-0.547163	46.8022	3	85	5.89e-18	4.9476e-17	0.962233	0.959122	3.66e-05	7.48e-05	1.06e-09	5.31e-09	9.6e-07	1.6e-06	1
SM.d38.1..H	-0.193239	-0.377594	-0.582153	-0.466104	74.1149	3	85	1.2e-23	1.89e-22	0.97386	0.971707	0.000581551	3.44e-07	1.06e-09	5.31e-09	1.69e-09	0.00416663	3.71e-05
ST.18.1_18.0..H	-0.0582202	-0.112748	-0.224457	-0.151664	95.19	3	85	4.35e-27	1.4427e-25	0.968165	0.965543	9.02e-05	0.000150714	1.06e-09	5.31e-09	1.69e-09	0.00115291	2.54e-09
ST.18.1_18.1..H	-0.192746	-0.180451	-0.342538	-0.313611	33.7011	3	85	1.9e-14	1.08818e-13	0.94841	0.944161	7.99e-08	0.99999	2.16e-07	6.39e-05	1.69e-09	1.25e-07	0.549838
ST.18.1_22.0..H	-0.0375133	-0.0659733	-0.103553	-0.0703042	28.0426	3	85	1.06e-12	3.92824e-12	0.93765	0.932515	0.112681	0.0073003	1.06e-09	0.000982054	3.75e-07	0.999991	2.21e-05
ST.18.1_22.1..H	-0.0896836	-0.171276	-0.228804	-0.188217	55.2976	3	85	6.39e-20	6.7095e-19	0.974731	0.972651	0.176924	2.57e-08	1.06e-09	5.31e-09	6.91e-08	0.504542	0.000312439
ST.18.1_22.1.O..H	-0.102217	-0.161267	-0.0689575	-0.121452	15.6356	3	85	3.5e-08	6.68182e-08	0.87409	0.86372	0.0416978	0.0164843	0.299332	0.930543	4.76e-08	0.0946573	0.00434968
ST.18.1_24.0..H	-0.0325491	-0.0462881	-0.0775666	-0.0500959	20.2932	3	85	5.22e-10	1.28965e-09	0.910022	0.902612	0.440577	0.302851	2.69e-08	0.0992805	8.73e-07	0.999991	4.82e-05
ST.18.1_24.0.O..H	-0.0286033	-0.0487992	-0.0856021	-0.0458135	19.9922	3	85	6.77e-10	1.64042e-09	0.874444	0.864105	0.44186	0.180069	3.8e-08	0.312055	6.08e-06	0.999991	4.02e-06
ST.18.1_24.1..H	-0.0686449	-0.105322	-0.156347	-0.120163	32.184	3	85	5.38e-14	2.421e-13	0.95716	0.953632	0.0256258	0.00513983	1.06e-09	2.18e-05	4.07e-08	0.504542	0.00020619
ST.18.1_24.1.O..H	-0.0731284	-0.105141	-0.159417	-0.117935	30.8591	3	85	1.36e-13	5.52774e-13	0.95532	0.95164	0.257202	0.0216114	1.06e-09	0.000350967	1.69e-08	0.703004	3.37e-05
ST.d18.1_24.2..H	-0.100862	-0.162785	-0.232357	-0.179815	37.5538	3	85	1.5e-15	9.45e-15	0.963321	0.9603	0.0282402	0.00028397	1.06e-09	1.73e-06	3.82e-08	0.703004	7.41e-05

### Sheet: Significant only
	Linear regression coefficients (TurnoverTime*Region interaction)													Posthoc test: Comparison of turnover slopes P values
lipid	slope_IsoMyelin	slope_CC	slope_CTX	slope_HC	IsoMyelin < CC/CTX/HC	interaction_F	interaction_df1	interaction_df2	interaction_p	interaction_q	r_squared	adj_r_squared	residual_normality_p	IsoMyelin.CC	IsoMyelin.CTX	IsoMyelin.HC	CC.CTX	CC.HC	CTX.HC
LPE.20.1..H_A	-0.102033	-0.295549	-0.109282	-0.255765	YES	76.9589	3	85	3.76e-24	6.768e-23	0.956203	0.952596	0.000193995	1.55e-08	1	5.31e-09	1.69e-09	0.138487	2.54e-09
ST.18.1_22.1..H	-0.0896836	-0.171276	-0.228804	-0.188217	YES	55.2976	3	85	6.39e-20	6.7095e-19	0.974731	0.972651	0.176924	2.57e-08	1.06e-09	5.31e-09	6.91e-08	0.504542	0.000312439
SM.d38.1..H	-0.193239	-0.377594	-0.582153	-0.466104	YES	74.1149	3	85	1.2e-23	1.89e-22	0.97386	0.971707	0.000581551	3.44e-07	1.06e-09	5.31e-09	1.69e-09	0.00416663	3.71e-05
PI.18.0_22.4..H	-0.551761	-0.197656	-0.165073	-0.233534	NO	16.8581	3	85	1.11e-08	2.25581e-08	0.7697	0.750734	1.62e-09	3.5e-06	4.06e-08	1.48e-05	1	0.999991	0.572772
PC.34.0..H	-0.360619	-0.618892	-0.81437	-0.733037	YES	42.1047	3	85	8.97e-17	6.64835e-16	0.971894	0.96958	0.00232984	3.86e-06	1.06e-09	5.31e-09	1.67e-06	0.0268324	0.147914
Hex1Cer.18.1_22.1..HCOO	-0.164115	-0.254756	-0.313577	-0.252975	YES	33.0051	3	85	3.05e-14	1.5372e-13	0.976518	0.974584	0.0296053	5.04e-06	1.06e-09	4.39e-06	5.91e-05	0.999991	9.81e-05
SM.d18.1_24.2..H	-0.0663598	-0.204544	-0.423555	-0.282781	YES	91.2396	3	85	1.72e-26	3.927e-25	0.963255	0.960229	2.74e-05	6e-06	1.06e-09	5.31e-09	1.69e-09	0.00273381	8.68e-09
SM.d18.2_24.0..H	-0.0689918	-0.126393	-0.220218	-0.169994	YES	91.003	3	85	1.87e-26	3.927e-25	0.975531	0.973515	0.00571455	1.27e-05	1.06e-09	5.31e-09	1.69e-09	3.89e-05	9.9e-07
PE.18.2e_20.1..H	-0.210192	-0.26476	-0.316571	-0.276969	YES	40.1692	3	85	2.91e-16	2.037e-15	0.990122	0.989309	0.0227742	3.27e-05	1.06e-09	2.05e-07	8.59e-08	0.771006	0.000103794
LPE.22.4..H	-0.185353	-0.542685	-0.517072	-0.251009	YES	18.6291	3	85	2.24e-09	5.04e-09	0.869187	0.858414	0.000194651	3.49e-05	3.14e-05	0.96584	1	2.57e-05	7.91e-05
Cer.18.1.18.1..HCOO	-1.00718	-0.594233	-0.677414	-0.680292	NO	9.76579	3	81	1.43e-05	2.0475e-05	0.956173	0.952386	6.3e-14	7.23e-05	0.000621217	0.00106623	0.220939	0.377867	1
SM.d36.1..H	-0.201201	-0.376322	-0.535248	-0.547163	YES	46.8022	3	85	5.89e-18	4.9476e-17	0.962233	0.959122	3.66e-05	7.48e-05	1.06e-09	5.31e-09	9.6e-07	1.6e-06	1
Cholesterol.H.H2O	-0.177541	-0.346416	-0.38902	-0.258186	YES	17.1909	3	81	9.94e-09	2.05318e-08	0.926328	0.919961	6.79e-10	7.78e-05	2.16e-07	0.136795	0.520173	0.0268324	0.000178869
PE.18.2e_18.1..H	-0.227178	-0.285261	-0.3434	-0.298354	YES	36.9051	3	85	2.27e-15	1.362e-14	0.988956	0.988047	0.143914	0.000102003	1.06e-09	1.1e-06	1.37e-07	0.824801	0.000112732
ST.18.1_18.0..H	-0.0582202	-0.112748	-0.224457	-0.151664	YES	95.19	3	85	4.35e-27	1.4427e-25	0.968165	0.965543	9.02e-05	0.000150714	1.06e-09	5.31e-09	1.69e-09	0.00115291	2.54e-09
LPE.22.6..H_A	-0.227633	-0.488231	-0.489326	-0.241565	YES	19.6248	3	85	9.32e-10	2.2157e-09	0.891792	0.882881	0.000825173	0.000169964	4.53e-05	0.999995	1	9.2e-06	4.15e-06
ST.d18.1_24.2..H	-0.100862	-0.162785	-0.232357	-0.179815	YES	37.5538	3	85	1.5e-15	9.45e-15	0.963321	0.9603	0.0282402	0.00028397	1.06e-09	1.73e-06	3.82e-08	0.703004	7.41e-05
Hex1Cer.18.1_25.1.O..HCOO	-0.0819544	-0.135184	-0.155641	-0.136397	YES	13.9709	3	85	1.74e-07	3.132e-07	0.947657	0.943346	0.0210764	0.000492168	1.3e-07	0.000197678	0.156612	0.999991	0.253665
SM.d18.0_18.2..H	-0.347577	-0.455128	-0.611662	-0.604786	YES	61.7092	3	85	2.81e-21	3.5406e-20	0.98524	0.984024	7.31e-08	0.000746062	1.06e-09	5.31e-09	1.69e-09	1.93e-08	1
PC.18.0_18.1..H	-0.374335	-0.513099	-0.583779	-0.623428	YES	23.7956	3	85	2.84e-11	9.67135e-11	0.976279	0.974325	2.08e-08	0.000848261	3.67e-08	5.55e-09	0.0384902	0.00115291	0.51229
PC.32.0..H	-0.450113	-0.698834	-0.870697	-0.839918	YES	22.6218	3	85	7.37e-11	2.211e-10	0.961593	0.95843	0.000882553	0.000848261	2e-09	6.3e-08	0.00187288	0.045995	0.974679
PE.18.1e_20.1..H	-0.167783	-0.206682	-0.248254	-0.215582	YES	28.8282	3	85	5.92e-13	2.26036e-12	0.98696	0.985886	0.0154025	0.00120414	1.06e-09	3.04e-05	1.54e-06	0.936733	0.000400533
PC.38.4..H	-0.59293	-0.349418	-0.726683	-0.334649	NO	33.3504	3	85	2.41e-14	1.26525e-13	0.92602	0.919928	1.83e-08	0.00139955	0.133361	0.000403486	1.69e-09	0.999991	2.54e-09
Hex1Cer.18.1_18.0.O..H	-0.137894	-0.256048	-0.161108	-0.217024	YES	8.78125	3	79	4.29e-05	6.0735e-05	0.919001	0.911824	4.46e-06	0.00168972	0.937635	0.0658694	0.00135165	0.630074	0.162098
Hex1Cer.18.1_22.1.O..HCOO	-0.165697	-0.209101	-0.263242	-0.224912	YES	31.675	3	85	7.67e-14	3.33248e-13	0.983403	0.982036	0.00207199	0.00236544	1.06e-09	1.07e-05	1.16e-07	0.541554	0.000401523
PE.16.0e_22.4..H	-0.175074	-0.274412	-0.206772	-0.155907	NO	13.2347	3	85	3.61e-07	5.985e-07	0.909063	0.901575	3.24e-09	0.00290602	0.688264	0.999995	0.00730383	5.48e-06	0.102079
PC.18.1e_16.0..H	-0.315698	-0.499433	-0.513967	-0.649561	YES	17.1614	3	85	8.43e-09	1.80031e-08	0.94563	0.941152	0.00291083	0.00369903	0.000557072	2.96e-08	1	0.00404144	0.00642907
ST.18.1_24.1..H	-0.0686449	-0.105322	-0.156347	-0.120163	YES	32.184	3	85	5.38e-14	2.421e-13	0.95716	0.953632	0.0256258	0.00513983	1.06e-09	2.18e-05	4.07e-08	0.504542	0.00020619
Hex1Cer.18.1_25.1..H	-0.113302	-0.163717	-0.195459	-0.153125	YES	13.3698	3	85	3.16e-07	5.38054e-07	0.952839	0.948955	9.76e-05	0.00664361	4.47e-07	0.0470313	0.0289371	0.999991	0.00268142
ST.18.1_22.0..H	-0.0375133	-0.0659733	-0.103553	-0.0703042	YES	28.0426	3	85	1.06e-12	3.92824e-12	0.93765	0.932515	0.112681	0.0073003	1.06e-09	0.000982054	3.75e-07	0.999991	2.21e-05
LPS.18.1..H	-0.559973	-0.316558	-0.727928	-0.249731	NO	33.1356	3	83	3.52e-14	1.70585e-13	0.904611	0.896566	0.000483605	0.0073003	0.0851401	0.000210938	1.69e-09	0.936733	2.54e-09
Hex1Cer.18.1_23.1.O..H	-0.102767	-0.131802	-0.167364	-0.139175	YES	23.6798	3	85	3.11e-11	1.03121e-10	0.975524	0.973508	0.0315564	0.0103298	1.13e-09	0.000431785	4.32e-06	0.96581	0.000700865
PC.16.0_18.1..H	-0.474111	-0.657912	-0.573951	-0.745556	YES	10.848	3	85	4.18e-06	6.196e-06	0.952226	0.948291	0.178706	0.011061	0.289465	3.57e-05	0.227082	0.377867	0.00134828
LPE.18.1..H_A	-0.280441	-0.390918	-0.393136	-0.327565	YES	6.5963	3	85	0.000462876	0.000577449	0.946945	0.942575	0.00237817	0.0110855	0.00459189	0.652765	1	0.186831	0.0905005
PE.18.1e_18.1..H	-0.191366	-0.224891	-0.27527	-0.237601	YES	30.1207	3	85	2.31e-13	9.09563e-13	0.988065	0.987082	0.0729015	0.0119569	1.06e-09	0.000129216	4.76e-08	0.692575	0.000103794
LPE.20.4..H	-0.211558	-0.383007	-0.474249	-0.282657	YES	12.3035	3	85	9.24e-07	1.455e-06	0.888405	0.879215	0.304917	0.0154794	1.37e-05	0.718142	0.139595	0.203475	0.000178869
ST.18.1_22.1.O..H	-0.102217	-0.161267	-0.0689575	-0.121452	NO	15.6356	3	85	3.5e-08	6.68182e-08	0.87409	0.86372	0.0416978	0.0164843	0.299332	0.930543	4.76e-08	0.0946573	0.00434968
SM.d34.1..H	-0.257803	-0.397427	-0.465082	-0.532253	YES	15.8804	3	85	2.77e-08	5.36954e-08	0.941701	0.9369	0.0221123	0.0169317	3.39e-05	2.34e-07	0.222837	0.00351741	0.281412
Hex1Cer.18.1_22.0..HCOO	-0.103441	-0.136415	-0.178288	-0.138769	YES	21.6562	3	85	1.64e-10	4.592e-10	0.967261	0.964565	0.0801968	0.019037	1.97e-09	0.00853768	1.05e-05	0.999991	9.81e-05
PC.38.1..H	-0.268376	-0.342106	-0.433906	-0.383829	YES	21.2126	3	85	2.39e-10	6.54652e-10	0.974311	0.972195	0.0032029	0.019037	2.37e-09	4.33e-05	1.57e-05	0.263017	0.0590143
LPC.20.0..HCOO..b	-0.27004	-0.164955	-0.0794658	-0.0338944	NO	21.9779	3	85	1.26e-10	3.60818e-10	0.87663	0.86647	5.07e-05	0.0198144	6.98e-07	1.46e-08	0.00885124	9.83e-05	0.399355
Hex1Cer.18.1_24.1..HCOO	-0.139326	-0.178338	-0.231267	-0.192078	YES	22.7589	3	85	6.58e-11	2.02215e-10	0.972639	0.970385	0.0282974	0.0202995	1.35e-09	0.000515582	3.17e-06	0.823338	0.00141646
ST.18.1_24.1.O..H	-0.0731284	-0.105141	-0.159417	-0.117935	YES	30.8591	3	85	1.36e-13	5.52774e-13	0.95532	0.95164	0.257202	0.0216114	1.06e-09	0.000350967	1.69e-08	0.703004	3.37e-05
PC.18.1_18.1..H	-0.410613	-0.54909	-0.207005	-0.63429	NO	54.2518	3	85	1.09e-19	1.05646e-18	0.948695	0.94447	0.00829886	0.030643	0.000147754	6.39e-05	1.69e-09	0.236989	2.54e-09
PI.18.1_20.3..H	-0.48006	-0.631513	-0.395872	-0.589816	NO	13.5932	3	85	2.53e-07	4.36685e-07	0.936194	0.93094	1.03e-05	0.046579	0.433604	0.250838	1.31e-06	0.999991	0.000178869
PE.16.1e_16.0..H	-0.44914	-0.229366	-0.380158	-0.291662	NO	4.04166	3	84	0.00978336	0.0114139	0.732908	0.71065	0.00953996	0.0633618	0.896627	0.296657	0.0599724	0.995041	0.527472
Hex1Cer.18.1_24.1.O..H	-0.121411	-0.14854	-0.19263	-0.171284	YES	22.0087	3	85	1.22e-10	3.57488e-10	0.974303	0.972187	0.000276811	0.0766304	3.28e-09	5.49e-05	2.15e-06	0.0805636	0.0696329
SM.d32.1..H	-0.289834	-0.175152	-0.329453	-0.107329	NO	17.1173	3	85	8.78e-09	1.8438e-08	0.880549	0.870712	0.406651	0.078646	0.872374	0.000560076	0.000104578	0.422158	1.45e-07
PS.16.0_22.5..H	-0.312865	-0.199429	-0.206042	-0.0773308	NO	11.4135	3	85	2.31e-06	3.465e-06	0.826024	0.811696	8.64e-07	0.0886473	0.0827506	8.86e-06	1	0.0119056	0.00337198
LPC.20.4..HCOO..a	-0.933089	-0.442808	-0.730979	-0.995011	NO	9.27067	3	50	5.58e-05	7.6422e-05	0.833333	0.809999	0.00615	0.0925207	0.828177	0.999995	0.0754909	0.000806201	0.321344
PI.16.0_20.4..H	-0.445783	-0.233569	-0.212748	-0.217479	NO	3.48113	3	85	0.0193728	0.0217944	0.623869	0.592893	8.65e-06	0.0972003	0.0318984	0.0573943	1	0.999991	1
PE.18.2e_16.0..H	-0.278443	-0.338741	-0.351271	-0.330379	YES	3.58131	3	85	0.0171291	0.0198006	0.964951	0.962065	0.0582116	0.10425	0.0167956	0.207875	1	0.999991	0.775289
PC.30.0..H	-0.47574	-0.673105	-0.790386	-0.74446	YES	6.40561	3	85	0.000577941	0.000713927	0.923493	0.917193	0.020414	0.106058	0.000716516	0.00833627	0.261928	0.951968	0.960879
PC.32.0e..H	-0.196597	-0.363182	-0.608771	-0.656356	YES	25.0909	3	85	1.01e-11	3.535e-11	0.908555	0.901024	0.00295453	0.107286	1.04e-07	2.62e-08	6.19e-05	1.16e-05	0.884742
PE.18.1e_22.4..H	-0.180836	-0.211199	-0.287241	-0.228517	YES	33.3633	3	85	2.39e-14	1.26525e-13	0.98022	0.978591	4.96e-05	0.142656	1.06e-09	0.00298837	1.8e-09	0.605694	2.21e-06
ST.18.1_24.0.O..H	-0.0286033	-0.0487992	-0.0856021	-0.0458135	YES	19.9922	3	85	6.77e-10	1.64042e-09	0.874444	0.864105	0.44186	0.180069	3.8e-08	0.312055	6.08e-06	0.999991	4.02e-06
PG.16.0_18.1..H	-0.689942	-0.433004	-0.33621	-0.195504	NO	7.40529	3	84	0.000184468	0.000239618	0.694543	0.669088	2.61e-06	0.188241	0.0142887	0.000380606	0.756754	0.0805636	0.431001
LPC.18.1..HCOO..a	-0.575462	-0.728698	-0.891367	-0.853138	YES	8.05347	3	78	9.67e-05	0.000129619	0.940843	0.935534	4.09e-14	0.193337	0.00047913	0.0021277	0.0622545	0.335245	1
PS.18.1_18.1..H	-0.314757	-0.22943	-0.834195	-0.127721	NO	203.712	3	84	1.97e-38	2.4822e-36	0.966194	0.963377	0.215504	0.210579	1.06e-09	7.66e-05	1.69e-09	0.0239753	2.54e-09
Cer.18.1.24.1..H	-0.0956787	-0.126101	-0.14583	-0.164289	YES	9.7312	3	85	1.38e-05	1.9986e-05	0.941571	0.936759	0.000637751	0.222698	0.00343799	6.3e-05	0.324963	0.0166396	0.43974
Hex1Cer.18.1_20.0.O..H.1	-0.148749	-0.205027	-0.259981	-0.213645	YES	6.93705	3	85	0.00031202	0.000393145	0.916903	0.910059	7.78e-06	0.227613	0.000324796	0.116954	0.049088	0.999991	0.175387
PG.22.6_22.6..H	-0.422731	-0.325838	-0.341945	-0.237167	NO	6.14098	3	85	0.000787691	0.000963583	0.878435	0.868424	0.194414	0.261302	0.35755	0.00140421	1	0.215211	0.0457936
PS.18.1_22.6..H	-0.323603	-0.186812	-0.37867	0.00908884	NO	19.4617	3	85	1.07e-09	2.49667e-09	0.759118	0.739281	0.00254288	0.292678	0.917976	5.52e-05	0.00307601	0.009062	9.55e-09
PC.40.4..H	-0.30888	-0.430196	-0.643045	-0.554251	YES	14.249	3	85	1.33e-07	2.4287e-07	0.914519	0.90748	0.00474605	0.293095	1.69e-06	0.00103675	0.000133926	0.138487	0.332935
ST.18.1_24.0..H	-0.0325491	-0.0462881	-0.0775666	-0.0500959	YES	20.2932	3	85	5.22e-10	1.28965e-09	0.910022	0.902612	0.440577	0.302851	2.69e-08	0.0992805	8.73e-07	0.999991	4.82e-05
Hex1Cer.18.1_23.1..H	-0.138333	-0.163023	-0.215052	-0.156772	YES	18.9987	3	85	1.61e-09	3.68836e-09	0.964949	0.962062	0.0234998	0.327597	1.89e-07	0.652765	7.71e-06	0.999991	2.29e-06
LPC.16.1..HCOO	-1.14342	-0.506516	-0.115726	-0.407463	NO	6.0561	3	69	0.00101173	0.00122575	0.487907	0.435955	0.0106221	0.352941	0.0111919	0.16395	0.0406893	0.999991	0.123766
Cer.18.1.22.1..H	-0.110894	-0.1348	-0.188179	-0.126525	YES	18.3653	3	85	2.83e-09	6.25579e-09	0.948739	0.944517	0.0220234	0.419132	4.64e-07	0.853132	1.11e-05	0.999991	1.77e-06
PE.18.1e_22.5..H	-0.229383	-0.262721	-0.394619	-0.245523	YES	46.5544	3	85	6.77e-18	5.33138e-17	0.97348	0.971295	0.0211972	0.472254	1.06e-09	0.999995	1.69e-09	0.95632	2.54e-09
PC.34.0e..H	-0.127112	-0.201035	-0.497026	-0.4142	YES	39.8195	3	85	3.6e-16	2.38737e-15	0.914884	0.907874	0.00320849	0.541436	1.06e-09	2.45e-07	1.69e-09	3.29e-06	0.148278
SM.d36.0..H	-0.0547231	-0.105094	-0.443383	-0.28771	YES	95.0384	3	85	4.58e-27	1.4427e-25	0.944824	0.940281	7.13e-06	0.541436	1.06e-09	5.62e-09	1.69e-09	1.93e-08	2.43e-07
LPS.18.0..H	-0.502529	-0.5771	-0.777644	-0.33532	NO	48.9044	3	85	1.84e-18	1.656e-17	0.958735	0.955337	0.0389777	0.578671	4.33e-07	0.0053744	3.21e-06	3.55e-07	2.54e-09
Hex1Cer.18.1_20.0..HCOO	-0.203934	-0.257742	-0.367633	-0.231785	YES	11.7995	3	85	1.55e-06	2.353e-06	0.915502	0.908543	0.579989	0.629288	6.7e-05	0.999995	0.000928946	0.999991	8.81e-05
PE.18.1e_20.4..H	-0.172912	-0.193783	-0.360589	-0.25043	YES	111.398	3	85	2.34e-29	1.4742e-27	0.982693	0.981267	0.000353458	0.629288	1.06e-09	3.46e-06	1.69e-09	3.95e-05	2.54e-09
Cer.18.1.18.0..HCOO	-0.24512	-0.323225	-0.578426	-0.524191	YES	23.2674	3	85	4.35e-11	1.40538e-10	0.915198	0.908215	0.036734	0.675648	8.7e-08	1.81e-05	2.22e-07	0.000245299	0.672338
PS.18.0_20.4..H	-0.313969	-0.25265	-0.172412	-0.0998822	NO	12.1935	3	85	1.03e-06	1.602e-06	0.802941	0.786713	2.54e-08	0.675648	0.00654234	3.04e-05	0.0880854	0.00045442	0.192549
PE.16.0p_22.4..H	-0.160721	-0.10876	-0.330814	-0.0813607	NO	32.4196	3	85	4.56e-14	2.128e-13	0.836643	0.82319	4.1e-06	0.682322	4.59e-05	0.201584	1.69e-09	0.999991	2.54e-09
PC.32.1..H	-0.630238	-0.788772	-0.225046	-0.476334	NO	15.9021	3	85	2.72e-08	5.355e-08	0.818017	0.80303	3.42e-05	0.691619	0.0025298	0.702782	4.76e-08	0.0116232	0.0426699
PI.18.1_18.1..H	-0.427215	-0.297401	-0.514599	-0.220579	NO	5.75575	3	82	0.0012679	0.00152148	0.721607	0.697841	8.04e-07	0.696798	0.872374	0.186669	0.0323942	0.995041	0.0025771
PS.18.0_20.0..H	-0.154979	-0.197197	-0.315821	-0.248872	YES	13.8251	3	85	2.01e-07	3.56704e-07	0.90988	0.902459	0.0285236	0.7062	4.65e-06	0.0229787	2.12e-05	0.32812	0.0516166
PI.18.0_18.1..H	-0.422799	-0.498309	-0.305544	-0.486794	NO	8.60468	3	85	4.73e-05	6.622e-05	0.896519	0.887997	0.044138	0.732441	0.178	0.873783	0.000178687	0.999991	0.000991745
PI.16.0_20.1..H	-0.424739	-0.498309	-0.307025	-0.486794	NO	8.54653	3	85	5.04e-05	6.9785e-05	0.897616	0.889185	0.0450684	0.755875	0.172037	0.894408	0.000186391	0.999991	0.0010344
PI.16.1_22.4..H	-0.397339	-0.470136	-0.681361	-0.471714	YES	13.3425	3	84	3.35e-07	5.628e-07	0.928568	0.922615	3.69e-05	0.75637	1.16e-05	0.722695	4.94e-05	0.999991	0.00014369
PI.18.0_20.5..H	-0.397339	-0.470136	-0.676137	-0.471714	YES	12.5867	3	84	7.13e-07	1.137e-06	0.927124	0.921051	2.96e-05	0.75637	1.92e-05	0.726593	8.67e-05	0.999991	0.000232676
Hex1Cer.18.1_23.0.O..H	-0.0812775	-0.100549	-0.135156	-0.137125	YES	8.33008	3	85	6.42e-05	8.6981e-05	0.908694	0.901174	0.00324128	0.758689	0.00254771	0.0026928	0.0214882	0.0374432	1
PE.18.1p_22.6..H	-0.338966	-0.2914	-0.413563	-0.160168	NO	25.1822	3	85	9.43e-12	3.3948e-11	0.913246	0.906101	1.02e-06	0.788665	0.229141	9.19e-05	0.000495506	0.000806201	2.54e-09
PS.16.0_22.4..H	-0.300083	-0.248531	-0.385611	-0.0997818	NO	22.9528	3	85	5.62e-11	1.7703e-10	0.87882	0.868841	2.37e-09	0.866964	0.252643	0.000214933	0.00102355	0.00137341	2.54e-09
PI.18.0_20.4..H	-0.341591	-0.45975	-0.418843	-0.616489	YES	2.96925	3	84	0.036467	0.0406623	0.756172	0.735853	0.00365753	0.879583	0.937962	0.0865452	1	0.504825	0.140811
PC.34.2..H	-0.372071	-0.451678	-0.257507	-0.466207	NO	5.51644	3	85	0.00164715	0.00195793	0.823294	0.808742	4e-07	0.930834	0.470791	0.789168	0.00798608	0.999991	0.00626087
PC.36.3..H	-0.387186	-0.494416	-0.945214	-0.438906	YES	17.6994	3	84	5.42e-09	1.17745e-08	0.852446	0.84015	5.28e-05	0.946934	3.92e-06	0.999995	3.21e-06	0.999991	8.55e-07
PI.18.1_20.4..H	-0.398892	-0.470136	-0.322996	-0.471714	NO	3.48267	3	85	0.0193361	0.0217944	0.842694	0.829739	0.000586637	0.954055	0.776585	0.930543	0.0437416	0.999991	0.0615132
Hex1Cer.18.1_22.0.O..HCOO	-0.124337	-0.131273	-0.177186	-0.128792	YES	14.7317	3	85	8.3e-08	1.53794e-07	0.959946	0.956648	0.0131554	0.99999	5.81e-05	0.999995	1e-05	0.999991	1.16e-05
Hex1Cer.18.1_23.0..H	-0.0829434	-0.0873913	-0.128374	-0.109163	YES	6.9421	3	85	0.000310209	0.000393145	0.903255	0.895288	0.868332	0.99999	0.00677989	0.315874	0.00135165	0.396402	0.37251
Hex1Cer.18.1_24.0..H	-0.0882322	-0.0948072	-0.129785	-0.0985331	YES	10.4963	3	85	6.06e-06	8.879e-06	0.944389	0.939809	0.0836545	0.99999	0.000334802	0.930543	0.000122487	0.999991	0.00140956
Hex1Cer.18.1_24.0.O..H.1	-0.0852316	-0.0909384	-0.13462	-0.101448	YES	20.3642	3	85	4.92e-10	1.23984e-09	0.959158	0.955794	0.0100571	0.99999	4.64e-07	0.323843	3.72e-08	0.70996	6.51e-05
PC.15.0_16.0..H	-0.170194	-0.194891	-0.314365	-0.299958	YES	3.57245	3	85	0.0173164	0.0198351	0.753135	0.732805	1.71e-07	0.99999	0.126706	0.265857	0.0941865	0.358985	1
SM.d34.2..H	-0.268351	-0.271947	-0.427845	-0.291545	YES	7.74229	3	85	0.000124334	0.000163188	0.874505	0.86417	7.16e-05	0.99999	0.00832133	0.999995	0.000577858	0.999991	0.00612535
Hex1Cer.18.1_18.1..HCOO	-0.312949	-0.281777	-0.303473	-0.132376	NO	7.16193	3	85	0.000240911	0.000309743	0.844571	0.831771	0.00225801	0.99999	1	0.0104322	1	0.0136831	0.00140956
Hex1Cer.18.1_18.1.O..HCOO	-0.522483	-0.558924	-0.518213	-0.321439	NO	4.59149	3	74	0.00529315	0.00623306	0.80769	0.789499	0.000172245	0.99999	1	0.161178	1	0.0183988	0.175919
LPC.18.0..HCOO..a	-0.590166	-0.562746	-0.798135	-0.262821	NO	21.1316	3	76	4.69e-10	1.206e-09	0.892752	0.882874	0.01562	0.99999	0.103538	0.000133337	0.0164801	2.57e-05	1.79e-08
LPC.20.1..HCOO..a	-0.501009	-0.474008	-0.399778	-0.181967	NO	21.4152	3	74	4.35e-10	1.14188e-09	0.895655	0.885784	9.9e-07	0.99999	0.549626	1.09e-06	0.756668	8.12e-08	0.00686319
PA.18.0_18.1..H	-0.335886	-0.336715	-0.399986	-0.252637	NO	13.6297	3	85	2.44e-07	4.27e-07	0.951404	0.947402	0.0147109	0.99999	0.153685	0.0470313	0.0406893	0.00978002	2.87e-07
PC.18.4_18.0..H	-0.324997	-0.278633	-1.16198	-0.434576	NO	60.3598	3	83	8.42e-21	9.64473e-20	0.905047	0.897039	0.00178399	0.99999	1.06e-09	0.810555	1.69e-09	0.293046	2.54e-09
PE.16.1e_20.4..H	-0.263117	-0.220651	-0.576659	-0.275497	NO	31.4786	3	85	8.8e-14	3.696e-13	0.891839	0.882932	0.000727358	0.99999	3.34e-07	0.999995	1.69e-09	0.894292	1.1e-08
PI.18.0_20.3..H	-0.443987	-0.389491	-0.36149	-0.679797	NO	15.514	3	83	4.25e-08	7.99254e-08	0.892299	0.883216	0.0649769	0.99999	0.583682	0.00295854	1	8.49e-06	4.26e-07
PI.18.0_22.6..H	-0.341268	-0.309595	-0.474945	-0.278497	NO	12.1037	3	85	1.13e-06	1.736e-06	0.904268	0.896384	2.64e-09	0.99999	0.0224777	0.702782	7.84e-05	0.999991	8.84e-06
PS.16.0_18.1..H	-0.244738	-0.260758	-0.45853	-0.0603049	NO	15.9096	3	85	2.7e-08	5.355e-08	0.808444	0.792669	1.16e-06	0.99999	0.024719	0.105449	0.00554977	0.0158122	3.61e-08
PS.18.0_18.1..H	-0.342159	-0.344186	-0.311041	-0.180767	NO	20.5695	3	85	4.12e-10	1.10451e-09	0.939504	0.934522	0.0659804	0.99999	0.800227	7.16e-06	0.563969	7.17e-08	5.52e-06
PS.18.0_22.4..H	-0.488271	-0.48561	-0.62411	-0.19286	NO	65.8586	3	85	4.19e-22	5.866e-21	0.958026	0.954569	0.210766	0.99999	0.00566815	6.78e-09	0.000177575	1.93e-08	2.54e-09
PS.18.0_22.6..H	-0.372029	-0.337822	-0.485792	-0.270671	NO	12.8824	3	85	5.14e-07	8.41091e-07	0.909622	0.902179	1.37e-05	0.99999	0.0735231	0.193474	0.000475097	0.504542	1.22e-06
PS.18.1_22.5..H	-0.371977	-0.33769	-0.48574	-0.270819	NO	12.8642	3	85	5.24e-07	8.46462e-07	0.909594	0.902149	1.38e-05	0.99999	0.0735231	0.193836	0.000475097	0.504542	1.23e-06
ST.18.1_18.1..H	-0.192746	-0.180451	-0.342538	-0.313611	NO	33.7011	3	85	1.9e-14	1.08818e-13	0.94841	0.944161	7.99e-08	0.99999	2.16e-07	6.39e-05	1.69e-09	1.25e-07	0.549838
