## Supplementary Data File 4 Adult D2O CC ANOVA summary for "*In vivo* deuteration reveals pronounced variation in myelin lipid turnover rates and reduced myelin renewal with ageing"

### Sheet: Sumary stats
	3-5 months WT		3-5 months Apoe-/-		12-14 months WT		12-14 months Apoe-/-		Age			Genotype			Age:Genotype Interaction			Post test
lipid	mean	SD	mean	SD	mean	SD	mean	SD	F	p	q	F	p	q	F	p	q	X12mo.WT.3mo.WT_pval	X3mo.KO.3mo.WT_pval	X12mo.KO.12mo.WT_pval	X12mo.KO.3mo.KO_pval
Cer (d18:1_18:0)	87.5272	0.733563	86.1079	1.76351	86.4814	1.17035	87.9557	0.900417	0.85064	0.36454	0.405698	0.00132115	0.971273	0.987217	11.0715	0.00253845	0.0875766	0.357455	0.111904	0.110119	0.0241807
Cer (d18:1_18:1)	81.384	1.48508	77.232	4.24351	72.265	1.98588	78.5097	3.69959	12.2842	0.00161308	0.00241962	12.8955	0.00129161	0.0424509	21.5958	7.86206e-05	0.00542482	2.89675e-05	0.057633	0.00319904	0.843562
Cer (d18:1_24:1)	46.8466	2.98103	39.3472	3.43489	48.4029	4.44041	47.6815	2.15543	17.2528	0.000294405	0.000483666	5.54376	0.026073	0.207894	8.10266	0.00834097	0.191842	0.800336	0.000585744	0.974362	0.000153825
Cholesterol	16.9615	1.0784	15.7126	1.52761	13.2635	0.684618	10.696	0.695128	129.098	8.56924e-12	2.81561e-11	3.07357	0.0909231	0.369041	2.95551	0.097032	0.836901	1.9533e-06	0.113113	0.000424795	2.99609e-09
HexCer (d18:1_18:0)	33.8587	2.29599	33.6971	2.1721	35.6126	2.43453	35.7174	1.7689	5.83005	0.0228029	0.0302577	3.86868	0.0595503	0.293498	0.02903	0.86598	0.995877	0.417347	0.998796	0.999702	0.268542
HexCer (d18:1_18:0+O)	23.7494	1.71339	21.465	1.45732	20.4554	2.03701	18.6691	0.977063	28.8613	1.12191e-05	2.09221e-05	1.08146	0.307595	0.530602	0.193103	0.663843	0.909901	0.00212335	0.0347316	0.151339	0.00738495
HexCer (d18:1_20:0+O)	40.4806	2.09911	38.2835	2.13926	20.4397	1.76851	19.6132	0.786817	908.738	2.51754e-22	8.68553e-21	1.96328	0.172553	0.457796	1.13917	0.295278	0.842831	4.21885e-15	0.0891983	0.807528	4.21885e-15
HexCer (d18:1_22:0)	41.0291	2.26283	40.6126	3.74197	34.8264	5.34478	30.7387	2.35731	39.155	1.07679e-06	2.25147e-06	6.41152	0.0174644	0.17215	2.04175	0.164501	0.842831	0.0118701	0.995416	0.145479	4.15198e-05
HexCer (d18:1_22:1+O)	43.2946	1.79339	40.5588	2.61836	21.0973	1.21257	21.3513	0.725682	1076.74	2.70349e-23	1.86541e-21	5.46067	0.0271166	0.207894	5.61394	0.025226	0.435149	4.21885e-15	0.0209003	0.992173	4.21885e-15
HexCer (d18:1_24:0)	25.7121	1.16065	26.1948	2.55474	28.282	5.02804	25.5126	2.54285	0.737082	0.398155	0.429261	2.46525	0.128035	0.453015	2.18754	0.150704	0.842831	0.382002	0.988828	0.318119	0.969732
HexCer (d18:1_24:0+O)	20.7021	0.634104	19.9898	1.29608	16.2042	2.32203	15.4954	0.978284	78.6216	1.75421e-09	4.65541e-09	7.41974	0.0111728	0.154185	1.22951e-05	0.997228	0.997228	7.81395e-06	0.74453	0.766478	4.51336e-06
HexCer (d18:1_24:1)	42.0227	1.93575	40.2081	2.6124	29.4489	3.29648	26.8692	1.59597	222.94	1.43845e-14	7.63487e-14	6.80406	0.0146434	0.168399	0.194338	0.66284	0.909901	7.12129e-10	0.448575	0.189548	9.18706e-11
HexCer (d18:1_24:1+O)	32.3883	1.38205	30.7488	2.05373	19.1831	1.51964	18.2809	0.839173	557.137	1.46978e-19	2.53537e-18	3.60182	0.0684568	0.314901	0.459496	0.503628	0.909901	8.54872e-15	0.157518	0.660514	1.18794e-14
HexCer (d18:1_25:0+O)	22.9316	0.738934	22.463	1.30528	14.6684	1.36855	13.9389	0.693552	484.07	8.95597e-19	1.23592e-17	1.76098	0.195616	0.465431	0.116933	0.735033	0.940006	7.29417e-14	0.813201	0.552946	1.84297e-14
HexCer (d18:1_25:1)	43.9831	1.71754	41.8954	2.40305	29.5148	3.0338	27.25	1.55014	331.983	1.06639e-16	8.17565e-16	1.65851	0.208733	0.476043	0.0122784	0.912588	0.997228	4.87543e-12	0.259915	0.223818	1.64679e-12
HexCer (d18:1_25:1+O)	31.5159	1.78742	29.4948	2.66903	18.4245	1.59962	16.9797	0.798894	371.387	2.60423e-17	2.24615e-16	0.00326054	0.954885	0.987217	0.188062	0.66798	0.909901	6.7768e-13	0.151868	0.44454	8.67861e-13
LPC(16:0)	93.2117	0.810961	92.9742	0.990953	90.3751	1.07517	91.386	0.919554	41.9528	6.08e-07	1.311e-06	7.72125	0.0098106	0.154185	3.3392	0.0787209	0.775964	2.19069e-05	0.9583	0.192698	0.012186
LPC(18:0)	88.4679	1.19131	88.2901	1.58841	85.4355	0.92182	85.8478	1.24716	35.8562	2.1836e-06	4.43142e-06	0.308287	0.583305	0.821388	0.416474	0.524148	0.909901	0.000475702	0.992176	0.922465	0.0035111
LPC(18:1)	82.0812	1.74511	82.1446	1.69878	76.9259	1.11595	78.1577	1.4668	68.0335	7.43229e-09	1.83153e-08	0.334079	0.568057	0.821388	1.11121	0.30116	0.842831	3.5871e-06	0.999795	0.425684	0.00010619
LPE(16:0)	90.5242	1.3184	90.6295	1.09101	91.2196	0.622919	90.1621	1.02309	0.0898868	0.766617	0.801463	1.95152	0.1738	0.457796	2.33803	0.137882	0.842831	0.588322	0.99712	0.238296	0.812801
LPE(18:1)	55.3052	2.8237	53.247	2.35016	47.8286	3.43992	48.436	2.96917	34.6502	2.85517e-06	5.62876e-06	4.74895	0.0382142	0.258245	1.63066	0.212485	0.842831	0.000179116	0.498805	0.977151	0.0130732
LPE(20:1)	58.7107	1.93035	57.0833	2.33319	49.7811	2.66002	49.0384	2.51737	99.4844	1.50076e-10	4.62754e-10	4.59793	0.0411696	0.258245	0.270253	0.607398	0.909901	4.39081e-07	0.524449	0.929034	1.51542e-06
LPE(22:4)	60.7569	3.58553	59.98	2.47803	55.9981	2.96884	57.277	3.14541	11.3791	0.00225899	0.0032473	0.318972	0.576889	0.821388	0.86376	0.360924	0.84718	0.0282268	0.957077	0.851992	0.314558
PC(30:0)	84.5834	3.66985	84.4898	2.90242	80.047	2.6916	80.0617	3.36801	15.1744	0.000583234	0.000935888	0.198038	0.659856	0.84315	0.00221357	0.962821	0.997228	0.0495285	0.999926	1	0.0465282
PC(32:0)	93.2811	1.67669	92.8953	1.73002	86.4952	1.64552	87.8413	2.75898	66.3475	9.49494e-09	2.25914e-08	0.834689	0.369007	0.57867	1.41962	0.243834	0.842831	3.3721e-06	0.980641	0.578376	0.00016804
PC(32:1)	97.1555	0.583082	97.0145	0.572539	95.1553	0.827255	95.0198	0.928365	56.1701	4.6172e-08	1.06196e-07	3.96547	0.0566488	0.293498	0.000104815	0.991907	0.997228	9.53552e-05	0.980809	0.984502	6.10001e-05
PC(34:0)	93.5486	1.58621	93.7826	1.37124	93.6588	0.647604	94.4554	1.14171	0.753726	0.39295	0.429261	2.06752	0.161956	0.457796	0.38895	0.538085	0.909901	0.998209	0.98186	0.615027	0.708219
PC(34:1)	94.4411	1.16287	94.2375	1.14908	91.0068	1.25993	90.9721	1.52028	52.6956	8.29338e-08	1.84595e-07	0.00399016	0.950098	0.987217	0.0334918	0.856159	0.995877	0.00010706	0.988681	0.999948	0.000133032
PC(34:2)	95.3903	0.499534	95.5449	0.506345	94.9635	0.500831	95.3116	0.337472	3.88743	0.0589755	0.0753575	0.875029	0.357859	0.574238	0.334322	0.567917	0.909901	0.307918	0.909398	0.482776	0.749109
PC(36:1)	85.711	1.7069	85.4159	1.87994	82.4712	1.89862	81.5463	1.66571	30.5764	7.36844e-06	1.41228e-05	11.9192	0.00184569	0.0424509	0.240013	0.628154	0.909901	0.00827929	0.987294	0.750529	0.000994085
PC(36:2)	92.6959	0.694742	92.8625	0.946613	91.5728	0.556673	91.4017	0.713172	23.0977	5.13004e-05	9.07623e-05	24.7582	3.25054e-05	0.00224287	0.394667	0.535135	0.909901	0.0344131	0.969796	0.970511	0.00296633
PC(38:6)	96.712	0.280998	96.8142	0.312864	96.9397	0.192411	97.1966	0.183345	11.4435	0.00220479	0.00323682	0.00117484	0.972909	0.987217	0.736088	0.398469	0.84718	0.316153	0.846563	0.220008	0.0245437
PC(40:4)	95.8827	0.439982	96.0424	0.503208	95.8707	0.32691	96.0079	0.359473	0.0241218	0.877731	0.890639	0.0177234	0.895079	0.980324	0.00563481	0.940716	0.997228	0.999936	0.868226	0.919002	0.998338
PC(O_30:0)	68.2217	5.46546	68.8541	4.16812	70.8265	2.41957	69.8196	2.58794	1.61036	0.215272	0.251758	0.436574	0.514379	0.771569	0.339444	0.564985	0.909901	0.57863	0.98804	0.958923	0.959765
PC(O_32:0)	88.0652	2.21772	88.3517	2.12499	84.6357	1.62906	86.0997	2.22799	14.4205	0.000754471	0.00118315	1.36903	0.252203	0.485779	0.619364	0.438138	0.84718	0.0178508	0.99251	0.533942	0.158403
PC(O_34:1)	88.0708	1.8906	88.1911	1.8522	84.8577	1.85076	85.1152	1.94129	21.4881	8.1111e-05	0.000139917	0.269256	0.608058	0.839121	0.0102246	0.920205	0.997228	0.0138558	0.999239	0.993416	0.0148916
PC(O_34:2)	30.3436	7.60742	26.222	3.31372	22.6749	2.9482	22.9334	1.80554	11.2394	0.00238149	0.00335352	1.30546	0.26325	0.485779	1.79607	0.191358	0.842831	0.0149129	0.288446	0.999512	0.481591
PE(18:1_20:4)	92.0533	0.82785	91.7956	0.735883	90.8821	1.03071	91.3026	0.941837	6.81969	0.0145419	0.0196744	0.0665995	0.798311	0.905192	1.13275	0.296615	0.842831	0.0736318	0.936638	0.795699	0.684587
PE(18:1_22:6)	93.0765	0.564242	93.2815	1.03042	92.8643	0.426247	92.9199	0.708978	1.20293	0.282423	0.319463	0.0774911	0.782847	0.905192	0.0816162	0.777299	0.949045	0.941892	0.941883	0.998825	0.753565
PE(P_16:0_18:1)	75.677	2.92006	74.2221	2.34139	75.4314	3.32117	74.6296	2.22041	0.00687477	0.934531	0.934531	2.25565	0.144733	0.457796	0.111922	0.740552	0.940006	0.998049	0.708842	0.939872	0.990362
PE(P_18:0_18:1)	57.589	2.01015	56.117	2.62196	54.9908	3.2231	53.6528	2.11282	7.86067	0.009243	0.0127553	1.39707	0.24752	0.485779	0.00550375	0.941408	0.997228	0.212666	0.648422	0.733391	0.22631
PE(P_18:1_18:1)	65.0643	2.1857	63.0792	1.93861	55.7623	3.16233	55.1881	2.6844	90.5564	4.07026e-10	1.12339e-09	0.900277	0.351123	0.574238	0.609778	0.441665	0.84718	6.18146e-07	0.405693	0.970613	5.73155e-06
PE(P_18:1_20:1)	64.2511	2.0464	62.3162	2.26162	53.023	2.54231	51.9934	2.22814	174.647	2.64604e-13	1.01431e-12	6.69482e-05	0.993532	0.993532	0.30815	0.583388	0.909901	2.10472e-09	0.339436	0.816196	5.90123e-09
PE(P_18:1_20:4)	69.786	3.19974	68.9063	3.15798	59.5197	3.21455	59.3634	2.88706	78.1405	1.86706e-09	4.77139e-09	3.9654	0.0566508	0.293498	0.104245	0.74928	0.940006	4.61087e-06	0.941563	0.999665	8.62704e-06
PE(P_18:1_22:6)	77.8877	1.58476	78.2846	1.45066	73.201	0.895058	72.4995	1.71133	99.2299	1.54251e-10	4.62754e-10	0.983657	0.330103	0.55554	1.09164	0.305374	0.842831	7.18676e-06	0.947545	0.790259	9.50064e-08
PI(16:0_20:4)	96.9217	0.348432	96.9522	0.301109	96.7871	0.201648	97.0351	0.257665	0.0634726	0.802997	0.826967	1.33591	0.257883	0.485779	1.12468	0.298307	0.842831	0.798403	0.996455	0.352754	0.936679
PI(16:0_22:4)	94.9565	0.528601	95.1115	0.544817	94.7534	0.415932	94.7453	0.474111	2.54322	0.122409	0.15159	2.42172	0.131309	0.453015	0.208481	0.651613	0.909901	0.857768	0.923273	0.999989	0.465168
PI(16:0_22:6)	98.0415	0.279275	98.1501	0.171188	98.3289	0.172167	98.4043	0.151746	14.0304	0.000863815	0.00132452	0.0653012	0.800242	0.905192	0.052977	0.819697	0.975156	0.0470704	0.703414	0.886244	0.077661
PI(16:1_18:1)	84.0943	0.975171	83.9335	1.46974	83.6412	0.690274	84.0938	0.829633	0.151717	0.699955	0.743029	0.247953	0.622552	0.842276	0.666003	0.42159	0.84718	0.835841	0.989637	0.836295	0.989733
PI(18:0_20:4)	94.9552	0.516623	95.1109	0.536108	94.752	0.417123	94.7573	0.468181	2.50367	0.125226	0.15159	2.00651	0.16806	0.457796	0.182601	0.672536	0.909901	0.852429	0.919193	0.999997	0.482751
PI(18:1_20:4)	90.8274	0.781165	90.963	0.637159	90.3663	0.559132	90.8884	0.674634	1.22934	0.277314	0.318911	3.30471	0.0801944	0.345838	0.639613	0.430831	0.84718	0.554451	0.977256	0.450087	0.996025
PS(18:0_22:6)	94.272	0.464139	94.5267	0.581713	94.4812	0.273207	94.7484	0.353015	1.86268	0.183583	0.2184	0.213752	0.647547	0.84315	0.00158781	0.968508	0.997228	0.793826	0.655811	0.646064	0.744543
PS(18:1_18:1)	87.9535	1.64344	87.3556	2.00795	81.2414	1.43601	81.9391	1.70647	96.0072	2.19422e-10	6.30838e-10	0.0839887	0.774177	0.905192	1.09566	0.304502	0.842831	2.4007e-07	0.898007	0.861145	5.55916e-06
PS(38:4)	91.28	0.783132	91.3632	1.13549	89.8855	1.37006	88.9903	0.808053	25.3867	2.74614e-05	4.98641e-05	1.84358	0.185772	0.457796	1.71225	0.201723	0.842831	0.0680305	0.9985	0.36125	0.000534584
SHexCer (d18:1_18:0)	14.016	1.11888	13.5313	0.982277	12.282	2.63627	10.6872	0.876572	17.4575	0.000275778	0.000464113	0.169209	0.684063	0.858188	1.02662	0.319949	0.84718	0.148739	0.919251	0.204368	0.00462976
SHexCer (d18:1_20:0)	21.6421	2.99232	20.6041	2.7925	9.85409	2.46747	8.5673	0.943199	184.942	1.34635e-13	5.80614e-13	1.6205	0.213875	0.476043	0.0201629	0.888137	0.997228	3.40634e-09	0.828728	0.73857	1.06007e-09
SHexCer (d18:1_22:0)	9.64195	0.901595	9.59602	1.45205	4.96097	1.2715	3.99166	0.567222	170.226	3.57494e-13	1.29827e-12	0.150664	0.700946	0.863665	1.37197	0.251706	0.842831	4.25662e-08	0.999783	0.338446	5.09256e-10
SHexCer (d18:1_22:0+O)	9.50323	1.08442	9.38986	1.26754	4.75542	0.627027	4.83002	0.55984	187.956	1.11163e-13	5.1135e-13	0.209345	0.650942	0.84315	0.0766535	0.783993	0.949045	1.51527e-09	0.994999	0.998697	1.71663e-09
SHexCer (d18:1_22:1)	16.133	2.22988	13.6686	2.15575	5.40472	1.15679	4.47799	0.571458	266.4	1.6383e-15	1.13043e-14	1.85263	0.184731	0.457796	1.58754	0.21846	0.842831	9.63163e-12	0.0342695	0.718591	1.44401e-10
SHexCer (d18:1_22:1+O)	16.8916	3.17101	15.6257	3.97268	3.55709	0.613759	3.77042	0.780548	176.547	2.32971e-13	9.45587e-13	2.73348	0.109847	0.421082	0.608854	0.442007	0.84718	1.34093e-09	0.772316	0.998601	7.57768e-09
SHexCer (d18:1_24:0)	6.70193	0.868381	6.69355	0.959731	2.53983	0.704632	2.23438	0.308441	252.109	3.22251e-15	2.02139e-14	0.00649882	0.936343	0.987217	0.299325	0.5888	0.909901	2.09055e-10	0.999996	0.861844	2.07055e-11
SHexCer (d18:1_24:0+O)	6.14839	0.772792	5.68776	0.731487	1.81115	0.375346	1.69117	0.183115	402.08	9.53893e-18	9.40266e-17	1.17929	0.287102	0.50795	0.671788	0.419606	0.84718	1.73528e-13	0.398149	0.97767	5.31353e-13
SHexCer (d18:1_24:1)	10.6381	0.846594	9.76577	1.37378	3.58341	0.852665	2.98359	0.4149	419.512	5.56526e-18	6.40005e-17	1.28174	0.267531	0.485779	0.162771	0.689796	0.915306	1.70641e-13	0.269247	0.610964	1.91624e-13
SHexCer (d18:1_24:1+O)	9.49883	0.560312	8.62661	1.14399	2.51957	0.451284	2.32246	0.234667	709.518	6.40054e-21	1.47212e-19	0.0658274	0.799457	0.905192	1.83275	0.187027	0.842831	4.32987e-15	0.079709	0.945864	4.996e-15
SM(d34:1)	67.701	2.2598	66.2208	3.70677	51.4348	3.04088	51.7595	2.09962	225.537	1.2504e-14	7.18978e-14	1.36552	0.252798	0.485779	0.778114	0.385505	0.84718	9.33683e-11	0.727105	0.996117	5.77571e-10
SM(d36:0)	79.0367	3.43921	78.4277	3.32354	75.1316	2.46224	76.8632	4.39551	4.70184	0.03911	0.0509168	1.56728	0.221339	0.477263	0.860997	0.361681	0.84718	0.16246	0.985269	0.77592	0.808668
SM(d36:1)	72.6393	2.66276	71.2625	3.99455	50.8418	2.35135	54.6328	4.92137	211.487	2.71689e-14	1.33904e-13	0.483002	0.493004	0.755939	3.8248	0.0609205	0.775964	4.08445e-11	0.875895	0.214843	6.64964e-09
SM(d42:1)	14.378	2.06709	14.2931	2.10757	14.6477	3.60802	11.2516	1.69933	2.51429	0.124463	0.15159	1.93949	0.175087	0.457796	3.58806	0.0689552	0.775964	0.996426	0.999874	0.0539833	0.0818921
SM(d42:2)	24.3178	1.78831	22.2744	1.66714	14.7136	2.11162	14.8505	1.81546	164.922	5.1756e-13	1.78558e-12	0.0515096	0.822167	0.914992	2.70397	0.111694	0.842831	7.16108e-10	0.143898	0.998918	6.82151e-08
