## Supplementary Data File 5 Adult D2O Myelin ANOVA summary for "*In vivo* deuteration reveals pronounced variation in myelin lipid turnover rates and reduced myelin renewal with ageing"

### Sheet: Summary stats
	3-5 months WT		3-5 months Apoe-/-		12-14 months WT		12-14 months Apoe-/-		Age			Genotype			Age:Genotype			Post test
lipid	average	sd	average	sd	average	sd	average	sd	F	p	q	F	p	q	F	p	q	X12mo.WT.3mo.WT_pval	X3mo.KO.3mo.WT_pval	X12mo.KO.12mo.WT_pval	X12mo.KO.3mo.KO_pval
Cer (H18:1_18:0)	84.1638	1.03289	85.3136	1.46282	79.3318	1.79466	80.4681	1.55256	83.2625	9.75268e-10	1.45156e-09	4.6468	0.0401862	0.111823	0.000161042	0.989968	0.994651	5.04917e-06	0.417243	0.457263	2.71426e-06
Cer (H18:1_24:1)	64.0089	4.22112	63.8259	2.39547	54.0833	5.0462	54.3417	3.89892	46.3169	2.61079e-07	3.48105e-07	0.000700111	0.979085	0.979085	0.0239517	0.878159	0.955824	0.000260499	0.999711	0.999267	0.000299729
Cholesterol	11.2033	0.38212	9.39503	0.834006	6.6388	0.422204	5.00948	0.479113	487.48	8.18576e-19	3.74206e-18	71.9156	4.29864e-09	2.75113e-07	0.194982	0.662318	0.955824	3.08642e-14	4.04799e-06	3.56656e-05	3.4639e-14
HexCer (d18:1_18:0)	24.4254	1.74294	24.5612	1.64389	22.5597	1.17208	25.6303	1.52434	234.661	7.72902e-15	1.90253e-14	4.17602	0.0508696	0.130226	2.13125	0.155862	0.739033	2.79298e-11	0.0790783	0.976964	8.83812e-10
HexCer (d18:1_18:0+O)	16.9336	0.751834	15.8516	0.752229	11.7517	0.668445	11.5714	1.15223	0.51143	0.480659	0.488289	8.28592	0.00772179	0.0414404	6.94197	0.0137741	0.293848	0.116389	0.998033	0.00361786	0.521367
HexCer (d18:1_22:0)	29.2606	1.52493	28.7731	2.37948	17.6647	1.50744	17.6621	1.37694	324.598	1.41296e-16	4.30616e-16	0.151266	0.700379	0.845741	0.14801	0.703458	0.955824	3.36753e-12	0.943896	1	4.07407e-12
HexCer (d18:1_22:1+O)	27.7635	1.50542	25.7946	1.14492	12.5183	0.828075	12.2612	0.773345	1295.14	2.35804e-24	3.77287e-23	7.74851	0.00969671	0.0414404	4.58286	0.0414781	0.420618	4.21885e-15	0.00749756	0.969656	4.21885e-15
HexCer (d18:1_24:0)	25.4388	1.27884	24.7167	1.68829	17.0055	1.73043	16.0683	1.06814	650.111	1.99506e-20	1.27684e-19	7.59443	0.0103601	0.0414404	0.0971723	0.757644	0.955824	5.9952e-15	0.314499	0.168487	4.66294e-15
HexCer (d18:1_24:0+O)	22.46	1.2024	21.5954	1.29746	13.5506	0.388921	12.4655	0.685149	265.252	1.72766e-15	4.4228e-15	2.5027	0.125296	0.217273	0.0420458	0.83907	0.955824	7.24927e-11	0.755796	0.606155	1.88879e-11
HexCer (d18:1_24:1)	35.1168	1.88195	33.2294	1.41036	20.0262	1.08732	19.1522	0.900872	1534.62	2.48822e-25	5.30819e-24	13.2746	0.00112753	0.0180404	4.37516	0.046005	0.420618	4.21885e-15	0.001696	0.705123	4.21885e-15
HexCer (d18:1_24:1+O)	27.4382	1.26101	25.496	1.08178	13.4638	0.725572	12.9383	0.452739	861.456	5.07334e-22	4.05867e-21	7.72114	0.00981107	0.0414404	1.03991	0.316894	0.881791	4.21885e-15	0.0503407	0.618131	4.21885e-15
HexCer (d18:1_25:0+O)	21.5181	0.809418	19.6925	0.78452	10.1222	0.352804	8.92848	0.376909	2407.28	6.19283e-28	3.96341e-26	44.691	3.55511e-07	1.13763e-05	1.95706	0.173211	0.739033	4.21885e-15	1.95083e-05	0.0053977	4.21885e-15
HexCer (d18:1_25:1)	34.6419	2.60635	32.7418	2.10037	16.9214	1.11113	14.7935	0.76202	932.924	1.78325e-22	1.6304e-21	12.0696	0.00174571	0.0223451	9.88768	0.00402036	0.163185	4.21885e-15	0.000318766	0.995653	4.21885e-15
HexCer (d18:1_25:1+O)	27.0647	1.10411	23.9365	1.61057	11.1425	1.65894	10.9867	0.69522	737.819	3.8447e-21	2.73401e-20	9.40918	0.004867	0.0318878	0.0300751	0.863614	0.955824	4.55191e-15	0.184329	0.134683	4.32987e-15
LPC(16:0)	90.7979	0.569687	90.4223	0.834494	89.2481	0.429615	89.2	2.01859	10.8944	0.00271611	0.00316056	0.254538	0.617991	0.760604	0.152049	0.699644	0.955824	0.0720601	0.916829	0.999814	0.180418
LPC(18:0)	85.8126	0.78337	85.5411	1.23274	83.9309	0.597893	83.5396	1.78432	19.9707	0.000126849	0.000153177	0.581857	0.452199	0.602932	0.0190045	0.891376	0.955824	0.0269745	0.969114	0.922757	0.013136
LPC(18:1)	65.744	2.92932	65.6947	3.69757	58.5566	4.40388	60.052	4.29936	21.3747	8.38227e-05	0.000105189	0.271542	0.606547	0.760604	0.309813	0.58238	0.955824	0.00649696	0.999994	0.87618	0.0327394
LPC(20:1)	50.2448	4.93553	48.1368	6.68075	38.7226	5.82321	37.6253	5.10527	29.1331	1.04865e-05	1.34228e-05	0.616541	0.439172	0.598021	0.0613018	0.806323	0.955824	0.00286169	0.878718	0.981812	0.00499288
LPE(16:0)	89.5437	0.989932	89.2473	1.00559	88.0599	0.822712	88.1522	1.48399	29.62	9.29985e-06	1.21467e-05	3.82401	0.0609455	0.144463	0.537377	0.469839	0.912994	0.00109942	0.237757	0.830149	0.0109772
LPE(18:0)	79.0326	1.72179	77.0582	2.69835	74.4975	1.5649	73.5997	1.92951	10.3774	0.0033167	0.00372401	0.0650181	0.800666	0.883493	0.235879	0.631116	0.955824	0.0703504	0.950257	0.998494	0.224605
LPE(18:1)	47.2773	2.27182	44.6361	1.52837	38.109	1.99027	37.4028	1.80173	141.718	2.97866e-12	5.29539e-12	5.90315	0.0220423	0.0641231	1.97247	0.171586	0.739033	4.28798e-09	0.0475926	0.891169	2.30591e-07
LPE(20:1)	49.2485	2.16731	46.7843	1.78285	39.0263	1.74551	37.8443	1.5033	214.547	2.28556e-14	5.04399e-14	7.76806	0.00961589	0.0414404	0.960603	0.335736	0.895296	1.37006e-10	0.0528648	0.597638	1.18932e-09
LPE(22:4)	53.002	2.80291	51.4223	1.88166	50.1652	2.35179	48.994	1.90406	10.4478	0.00322702	0.00368803	2.85206	0.102775	0.193459	0.0629095	0.803854	0.955824	0.0968851	0.512713	0.750825	0.164565
PC(30:0F)	31.7473	2.6812	32.3878	3.70731	39.3343	7.22156	34.2894	4.88567	7.49229	0.0108271	0.0115489	1.61426	0.214733	0.327213	2.68986	0.112589	0.739033	0.0250379	0.99326	0.204479	0.858558
PC(32:0)	73.243	1.0536	73.8717	1.67678	64.193	2.35941	65.7991	1.20757	520.103	3.56391e-19	1.90075e-18	2.173	0.152017	0.249464	0.127555	0.723758	0.955824	3.29736e-14	0.852049	0.587305	1.0103e-14
PC(32:0F)	9.59075	2.00706	9.19894	2.76186	7.6839	3.32379	8.63748	2.40257	53.4074	7.34026e-08	9.99524e-08	6.25869	0.0187199	0.0630565	4.57816e-05	0.994651	0.994651	0.000135442	0.292897	0.326181	8.6531e-05
PC(32:1)	92.8191	0.415463	92.1432	1.07263	85.9302	0.659887	85.387	1.29833	105.242	8.18479e-11	1.30957e-10	0.04237	0.83846	0.909516	0.432463	0.51635	0.944184	2.10418e-06	0.924336	0.989023	1.11074e-07
PC(34:0)	74.5876	1.15004	75.7473	1.69007	77.9694	1.01995	79.1228	1.13897	215.11	2.21456e-14	5.04399e-14	3.66439	0.0662409	0.151408	0.700912	0.409827	0.912994	1.633e-10	0.865006	0.246519	9.24793e-10
PC(34:1)	82.4758	0.751856	81.7639	1.91343	72.1413	0.948053	71.5616	1.57741	1.68707	0.204971	0.215051	0.0873892	0.769784	0.864319	0.501228	0.485028	0.912994	0.513068	0.990702	0.897053	0.973662
PC(34:1F)	67.4386	0.97414	68.0091	2.74355	61.0952	1.22904	60.7967	1.79844	410.043	7.43765e-18	2.68354e-17	3.27211	0.0816164	0.173366	0.0387748	0.84537	0.955824	2.81664e-13	0.484366	0.680199	1.9762e-13
PC(34:2)	93.2769	0.390033	93.1795	0.647352	90.2987	0.411869	90.3635	1.03398	419.682	5.53671e-18	2.21469e-17	1.66004	0.20853	0.327213	0.0173829	0.896085	0.955824	2.31148e-13	0.738131	0.851916	1.39111e-13
PC(36:1)	73.5144	0.544831	72.9639	1.96496	62.4494	0.65182	61.5467	1.64812	140.037	3.4129e-12	5.9034e-12	0.00441201	0.94753	0.969553	0.1097	0.743043	0.955824	2.65101e-08	0.991642	0.99773	4.04834e-08
PC(36:2)	90.3416	0.409911	90.028	1.0878	85.5645	0.531479	85.1663	0.988742	269.14	1.44447e-15	3.94746e-15	1.46785	0.236183	0.351528	0.0207272	0.886594	0.955824	5.65129e-11	0.868001	0.782476	1.74414e-11
PE(16:0p_18:1)	63.6194	2.23174	60.879	2.10881	56.1517	2.20015	55.7476	1.74902	71.0707	4.83353e-09	6.87436e-09	4.42732	0.0448186	0.119516	2.44387	0.129631	0.739033	1.05106e-06	0.0617069	0.981496	0.000198376
PE(18:0_22:6)	96.9458	0.203652	97.2	0.220988	97.2355	0.143961	97.4015	0.269673	9.93548	0.00394501	0.00435311	7.27359	0.0119064	0.0448241	0.320804	0.575803	0.955824	0.0691894	0.11204	0.462252	0.268316
PE(18:0p_18:1)	52.5013	1.75727	50.1795	1.85644	44.2666	1.65148	42.8744	1.45458	163.693	5.64736e-13	1.06303e-12	9.35102	0.00498247	0.0318878	0.585766	0.4507	0.912994	2.90878e-09	0.0484101	0.398831	1.66785e-08
PE(18:0p_20:1)	52.5293	1.6561	50.7762	1.94095	43.6111	1.61964	42.478	1.27752	212.476	2.5686e-14	5.47967e-14	5.97129	0.0213584	0.0641231	0.275551	0.603916	0.955824	2.90859e-10	0.16738	0.55014	6.56883e-10
PE(18:1_20:4)	88.3639	0.745365	87.8459	0.97993	84.5917	0.692418	84.3798	0.718531	159.729	7.51136e-13	1.37351e-12	1.62377	0.213427	0.327213	0.285673	0.597381	0.955824	5.30292e-09	0.569855	0.954952	1.47214e-08
PE(18:1_22:6)	93.8947	0.481491	93.9734	0.389525	92.8527	0.334777	93.3752	0.773367	18.5927	0.000193055	0.000228806	2.49835	0.125611	0.217273	1.36161	0.253462	0.829808	0.00384571	0.990611	0.24764	0.13211
PE(18:1p_18:1)	58.9641	2.16015	55.8669	1.74997	46.7726	2.52574	45.5063	2.02712	218.894	1.79462e-14	4.25392e-14	8.19461	0.00802377	0.0414404	1.44281	0.240116	0.829808	8.16228e-11	0.0328936	0.659459	1.33362e-09
PE(18:1p_20:1)	57.9659	2.00796	55.1578	1.4845	45.5235	1.9713	44.1987	1.81567	317.099	1.89188e-16	5.50365e-16	9.89082	0.00401536	0.0318878	1.27397	0.268952	0.829808	1.72717e-12	0.0232269	0.509145	1.46111e-11
PE(18:1p_20:4)	63.238	1.92009	61.5493	1.597	55.0618	2.54491	54.0748	2.37159	104.774	8.5888e-11	1.34069e-10	3.06233	0.0914854	0.182971	0.210613	0.649961	0.955824	3.10564e-07	0.401174	0.806156	8.41785e-07
PE(18:1p_22:6)	77.3504	0.924424	77.5282	1.26294	72.2068	0.514191	72.3029	1.36799	176.093	2.40144e-13	4.65733e-13	0.122743	0.728797	0.863759	0.0109441	0.917455	0.962576	5.36526e-09	0.987611	0.998182	1.88139e-09
PI(16:0_20:4)	95.854	0.342893	95.8156	0.361345	95.2989	0.185836	95.4471	0.186473	20.3315	0.000113891	0.000140174	0.286994	0.596539	0.760604	0.830698	0.370137	0.899246	0.00426318	0.992924	0.747226	0.0686406
PI(16:0_22:4)	94.1227	0.36924	94.0694	0.497866	92.7021	0.257115	92.7137	0.320084	105.67	7.83234e-11	1.28531e-10	0.0237264	0.878729	0.921945	0.0578486	0.811746	0.955824	4.19741e-07	0.991831	0.99992	5.24562e-07
PI(18:1_20:4)	89.6118	0.515791	89.4252	0.673786	88.0288	0.31282	88.1063	0.4477	62.4521	1.70191e-08	2.36787e-08	0.0882166	0.76873	0.864319	0.51756	0.478066	0.912994	1.22663e-05	0.883607	0.990982	0.000108416
PS(18:0_22:6)	95.4498	0.265231	95.6152	0.325689	95.5299	0.205771	95.6976	0.209846	0.765723	0.389261	0.401818	3.21945	0.0839743	0.173366	0.000151128	0.990282	0.994651	0.931224	0.581649	0.597828	0.918584
PS(18:1_18:1)	78.7807	1.25662	77.1876	1.86082	66.4338	1.23968	66.1121	1.16128	530.149	2.78653e-19	1.62125e-18	3.54318	0.0706099	0.155829	1.56201	0.222097	0.829808	8.54872e-15	0.134468	0.971019	3.03091e-14
PS(38:4)	91.5612	0.525573	91.4011	0.746639	88.6556	0.531781	88.1764	0.555965	202.076	4.68997e-14	9.68252e-14	2.19806	0.149764	0.249464	0.547736	0.465632	0.912994	3.31318e-09	0.949915	0.425691	1.6885e-10
SHexCer (d18:1_20:0)	8.00626	0.629968	8.19356	1.07707	4.23074	0.299153	4.07125	0.309856	8.68486	0.0065401	0.00709434	0.749659	0.394213	0.54847	1.56057	0.222304	0.829808	0.644112	0.99249	0.468524	0.0264376
SHexCer (d18:1_22:0)	4.27867	0.32779	4.16092	0.602642	1.60924	0.182332	1.53246	0.135025	268.605	1.4803e-15	3.94746e-15	0.00333054	0.954404	0.969553	0.517911	0.477918	0.912994	1.29111e-10	0.94315	0.967032	8.15892e-12
SHexCer (d18:1_22:0+O)	4.88778	0.3967	4.90199	0.514756	2.78012	0.487956	2.43859	0.408106	404.088	8.9549e-18	3.01639e-17	0.544781	0.466825	0.609731	0.0241811	0.877582	0.955824	3.51386e-13	0.917042	0.977083	2.23599e-13
SHexCer (d18:1_22:1)	5.45009	0.664857	4.7444	0.543477	1.65329	0.171983	1.55577	0.14627	196.257	6.64844e-14	1.32969e-13	1.00633	0.324691	0.461783	1.1886	0.285246	0.829808	7.90583e-09	0.999909	0.477338	1.36648e-10
SHexCer (d18:1_22:1+O)	7.56412	1.00816	6.20531	0.832219	2.18439	0.382802	1.92656	0.397274	463.492	1.5615e-18	6.66242e-18	6.12796	0.0198728	0.063593	3.51324	0.0717387	0.57391	1.4988e-14	0.0204256	0.974937	3.16969e-13
SHexCer (d18:1_24:0)	5.56806	0.931945	5.35357	0.714489	3.26085	0.693346	2.58125	0.475655	348.734	5.75187e-17	1.8406e-16	9.77025	0.00421218	0.0318878	4.53149	0.0425497	0.420618	1.87295e-13	0.00412686	0.898812	1.75321e-11
SHexCer (d18:1_24:0+O)	3.80547	0.418998	3.48025	0.374406	1.34831	0.112125	1.25288	0.0583503	95.2644	2.38303e-10	3.63128e-10	2.95147	0.0972492	0.188605	0.798735	0.379369	0.899246	7.86734e-06	0.933276	0.288124	1.75765e-07
SHexCer (d18:1_24:1)	8.8337	0.798193	8.14869	0.462141	2.34657	0.52059	2.03287	0.282789	495.426	6.65306e-19	3.27535e-18	3.99484	0.0558001	0.137354	1.19197	0.284579	0.829808	1.56541e-14	0.142308	0.921301	5.61773e-14
SHexCer (d18:1_24:1+O)	5.4597	0.48637	4.61333	0.434107	1.31886	0.15787	1.22061	0.0469135	1017.27	5.71421e-23	7.31419e-22	6.38816	0.0176502	0.0627564	0.882975	0.355719	0.899246	4.21885e-15	0.0834478	0.690249	4.21885e-15
SHexIer (d18:1_18:0)	3.59555	0.217958	3.62615	0.268397	3.46007	0.1319	3.29129	0.235086	942.384	1.56193e-22	1.6304e-21	14.8164	0.000658637	0.0140509	9.29352	0.00509954	0.163185	4.21885e-15	0.000187083	0.943919	4.21885e-15
SM(d34:1)	39.1694	0.799223	38.3982	1.81814	20.9214	1.13292	18.7829	1.18023	74.6799	2.94933e-09	4.28993e-09	1.32427	0.259918	0.378062	0.299736	0.588545	0.955824	4.39507e-06	0.972058	0.643913	1.91356e-05
SM(d36:0)	27.9247	3.53452	26.3732	4.9305	25.5348	3.01515	28.04	4.1312	125.139	1.2152e-11	2.04665e-11	2.77487	0.107316	0.196236	4.84398	0.036476	0.420618	3.79577e-09	0.0451962	0.982055	3.59582e-06
SM(d36:1)	34.9457	2.17986	34.9314	2.03904	22.1543	1.35805	22.3804	1.09045	1658.73	8.85661e-26	2.83412e-24	9.79626	0.00416884	0.0318878	2.16296	0.152932	0.739033	4.21885e-15	0.635778	0.0173801	4.21885e-15
SM(d42:1)	5.67857	0.940564	5.84331	0.750007	3.16914	0.83438	3.63291	0.421774	0.0631586	0.803474	0.803474	0.109864	0.742858	0.864319	1.98776	0.169991	0.739033	0.659567	0.86457	0.625621	0.837971
SM(d42:2)	9.65593	1.68963	8.28295	0.642912	4.90234	0.525139	5.09235	0.501736	409.57	7.54745e-18	2.68354e-17	0.0285881	0.866994	0.921945	0.0368663	0.849174	0.955824	2.87104e-13	0.999998	0.994312	1.99174e-13
